# Transforming descending input into motor output: An analysis of the *Drosophila* Male Adult Nerve Cord connectome

**DOI:** 10.1101/2023.06.07.543976

**Authors:** H. S. J. Cheong, K. Eichler, T. Stürner, S. K. Asinof, A. S. Champion, E. C. Marin, T. B. Oram, M. Sumathipala, L. Venkatasubramanian, S. Namiki, I. Siwanowicz, M. Costa, S. Berg, Janelia FlyEM Project Team, G. S. X. E. Jefferis, G. M. Card

## Abstract

In most animals, a relatively small number of descending neurons (DNs) connect higher brain centers in the animal’s head to circuits and motor neurons (MNs) in the nerve cord of the animal’s body that effect movement of the limbs. To understand how brain signals generate behavior, it is critical to understand how these descending pathways are organized onto the body MNs. In the fly, *Drosophila melanogaster*, MNs controlling muscles in the leg, wing, and other motor systems reside in a ventral nerve cord (VNC), analogous to the mammalian spinal cord. In companion papers, we introduced a densely-reconstructed connectome of the *Drosophila* Male Adult Nerve Cord (MANC, (Takemura et al., 2024)), including cell type and developmental lineage annotation (Marin et al., 2024), which provides complete VNC connectivity at synaptic resolution. Here, we present a first look at the organization of the VNC networks connecting DNs to MNs based on this new connectome information. We proofread and curated all DNs and MNs to ensure accuracy and reliability, then systematically matched DN axon terminals and MN dendrites with light microscopy data to link their VNC morphology with their brain inputs or muscle targets. We report both broad organizational patterns of the entire network and fine-scale analysis of selected circuits of interest. We discover that direct DN-MN connections are infrequent and identify communities of intrinsic neurons linked to control of different motor systems, including putative ventral circuits for walking, dorsal circuits for flight steering and power generation, and intermediate circuits in the lower tectulum for coordinated action of wings and legs. Our analysis generates hypotheses for future functional experiments and, together with the MANC connectome, empowers others to investigate these and other circuits of the *Drosophila* ventral nerve cord in richer mechanistic detail.
