## Supplemental file 2 for "Transforming descending input into motor output: An analysis of the *Drosophila* Male Adult Nerve Cord connectome"

### Sheet: summary
	DN type	line	group	top nt prediction (>=0.7 prob)	highest nt prediction prob	genes probed	positive neurotransmitter	method	uncertain	notes
1	DNa01	SS00731	10751	ACh	0.947773	ChAT, VGlut	ACh	EASI-FISH	FALSE
2	DNa02	SS00730	10118	ACh	0.877759	ChAT, VGlut	ACh	EASI-FISH	FALSE
3	DNa04	SS02384	11123	ACh	0.840719	ChAT, VGlut	ACh	EASI-FISH	FALSE	has DNa10 weakly, which are also ACh+
4	DNa10	SS01070	10506	ACh	0.914441	ChAT, VGlut	ACh	EASI-FISH	FALSE
5	DNa13	SS63715	10967, 11145	ACh	0.955885	ChAT, VGlut	ACh	EASI-FISH	FALSE
6	DNb05	SS01051	10307	ACh	0.928619	ChAT, VGlut	ACh	EASI-FISH	FALSE
7	DNg09	SS01058	22710	ACh	0.78558	ChAT, VGlut	ACh	EASI-FISH	FALSE
8	DNg69	SS85917	13268	ACh	0.834467	ChAT, VGlut	ACh	EASI-FISH	FALSE
9	DNg94	SS49844	20253	ACh	0.72377	ChAT, VGlut	ACh	EASI-FISH	FALSE
10	DNp05	SS00865	11588	ACh	0.884914	ChAT, VGlut	ACh	EASI-FISH	FALSE
11	DNp18	SS02392	10012	ACh	0.835467	ChAT, VGlut	ACh	EASI-FISH	FALSE
12	DNp42	SS57807	11136	ACh	0.951181	ChAT, VGlut	ACh	EASI-FISH	FALSE
13	DNp44	SS64688	17507	ACh	0.954165	ChAT, VGlut	ACh	EASI-FISH	TRUE
14	MDN	VT044845-ZpGAL4DBD in attP40, VT050660-p65ADZp	13438	ACh	0.965261	ChAT, VGlut	ACh	EASI-FISH	FALSE
15	DNg50	SS67148	14042	ACh	0.761432	ChAT, VGlut	Glu	EASI-FISH	FALSE
16	DNg37	SS63295	12843	GABA	0.817698	ChAT, Gad1, VGlut	ACh	EASI-FISH	FALSE
17	DNg52	SS67109	26926, 26159	GABA	0.722544	ChAT, Gad1, VGlut	GABA	EASI-FISH	FALSE
18	DNg93	SS93763	10399	GABA	0.92875	ChAT, Gad1, VGlut	GABA	EASI-FISH	FALSE
19	DNg80	SS56145	12029	GABA	0.711066	ChAT, Gad1, VGlut	Glu	EASI-FISH	FALSE
20	DNc01	SS04161	13916	GABA	0.713641	ChAT, Gad1, VGlut	none	EASI-FISH	FALSE	line likely has DNc01 and c02
21	DNc02	SS02395	15026	GABA	0.735898	ChAT, Gad1, VGlut	none	EASI-FISH	FALSE	line likely has DNc01 and c02
22	DNp62	SS52433	15680	GABA	0.837307	ChAT, Gad1, VGlut	none	EASI-FISH	FALSE
23	DNg40	SS90811	21909	Glu	0.924676	ChAT, VGlut	ACh, Glu	EASI-FISH	FALSE
24	DNp08	SS83628	12707	Glu	0.947659	ChAT, VGlut	ACh, Glu	EASI-FISH	FALSE
25	DNp49	SS65459	11160	Glu	0.943736	ChAT, VGlut	ACh, Glu	EASI-FISH	FALSE
26	DNb01	SS02383	12020	Glu	0.959908	ChAT, VGlut	Glu	EASI-FISH	FALSE
27	DNb04	SS01582	17989	Glu	0.877226	ChAT, VGlut	Glu	EASI-FISH	FALSE
28	DNb09	SS02542	12167	Glu	0.956711	ChAT, VGlut	Glu	EASI-FISH	FALSE
29	DNg34	SS58292	10210	none	0.578291	ChAT, Gad1, VGlut, Tdc2	Glu, OA/TA	EASI-FISH	FALSE
30	DNg14	SS01069 (EASI-FISH), SS04158 (standard FISH)	11824	ACh	0.732406	ChAT, Gad1, VGlut	ACh	both	FALSE
31	DNp24	SS00732	19414	GABA	0.726696	ChAT, Gad1, VGlut, Tbh, Tdc2	GABA	both	FALSE
32	DNg27	SS01557	13061	Glu	0.879081	ChAT, Gad1, VGlut	ACh, Glu	both	TRUE	ACh only in EASI
33	DNd02	SS01545	10194	Glu	0.712826	ChAT, Gad1, VGlut, Tbh, Tdc2	Glu, TA	both	FALSE
34	DNp20	SS01078	10023	none	0.383095	ChAT, Gad1, VGlut, Tbh, Tdc2	ACh	both	FALSE
35	DNp27	SS00923	14557	none	0.477012	ChAT, Gad1, VGlut, Tbh, Tdc2, SerT	ACh	both	TRUE	negative by standard FISH and positive by EASI-FISH
36	DNp28	SS01583 (EASI-FISH), SS01589 (standard FISH)	12974	none	0.66007	ChAT, Gad1, VGlut	ACh	both	TRUE	negative by EASI and positive by regular
37	DNa08	SS02393	15855	ACh	0.946631	ChAT, Gad1, VGlut	ACh	standard FISH	FALSE
38	DNg02	SS01562	26362, 18145, 18893, 24705	ACh	0.910827	ChAT, Gad1, VGlut, Tbh, SerT, ple	ACh	standard FISH	FALSE
39	DNg13	SS01567	10909	ACh	0.966119	ChAT, Gad1, VGlut	ACh	standard FISH	FALSE
40	DNg29	SS01075	11548	ACh	0.952943	ChAT, Gad1, VGlut, Tbh, SerT, ple	ACh	standard FISH	FALSE
41	DNp02	SS01053	10157	ACh	0.845884	ChAT, Gad1, VGlut, Tbh, SerT, ple	ACh	standard FISH	FALSE
42	DNp03	SS01066	12136	ACh	0.830572	ChAT, Gad1, VGlut, Tbh, SerT, ple	ACh	standard FISH	TRUE
43	DNp04	SS00934	12358	ACh	0.935777	ChAT, Gad1, VGlut, Tbh, SerT, ple	ACh	standard FISH	FALSE
44	DNp06	SS02256	10634	ACh	0.885539	ChAT, Gad1, VGlut, Tbh, SerT, ple	ACh	standard FISH	FALSE
45	DNp07	SS02276	11150	ACh	0.947258	ChAT, Gad1, VGlut, Tbh, SerT, ple	ACh	standard FISH	TRUE
46	DNp09	SS01540	12926	ACh	0.967517	ChAT, Gad1, VGlut	ACh	standard FISH	FALSE
47	DNp10	SS01049	10732	ACh	0.875617	ChAT, Gad1, VGlut, Tbh, SerT, ple	ACh	standard FISH	FALSE
48	DNp11	SS02891	10113	ACh	0.859509	ChAT, Gad1, VGlut, Tbh, SerT, ple	ACh	standard FISH	TRUE
49	DNp25	SS01059	28538	GABA	0.883785	ChAT, Gad1, VGlut	ACh, GABA	standard FISH	TRUE	ACh uncertain
50	DNb02	SS01060	16858	Glu	0.941607	ChAT, Gad1, VGlut	Glu	standard FISH	FALSE
51	DNd02, DNd03	SS01570	10410	Glu	0.794349	ChAT, Gad1, VGlut	Glu	standard FISH	TRUE	group and nt pred is for DNd03, see SS01545 for DNd02
52	DNg30	SS02378	13326	none	0.655072	ChAT, Gad1, VGlut, Tbh, SerT, ple	none	standard FISH	FALSE
53	DNp01	SS27721	10000	none	0.48692	ChAT, Gad1, VGlut	none	standard FISH	FALSE

### Sheet: EASI-FISH
DN type	line	genes probed	positive genes	positive neurotransmitter	Notes	each line entry corresponds to single CNS probed
DNa01	SS00731	ChAT, VGlut	ChAT	ACh
DNa02	SS00730	ChAT, VGlut	ChAT	ACh
DNa04	SS02384	ChAT, VGlut	ChAT	ACh	line contains DNa04 and DNa10; strong cells are DNa04
DNa10	SS01070	ChAT, VGlut	ChAT	ACh
DNa13	SS63715	ChAT, VGlut	ChAT	ACh
DNb05	SS01051	ChAT, VGlut	ChAT	ACh
DNg09	SS01058	ChAT, VGlut	ChAT	ACh
DNg14	SS01069	ChAT, VGlut	ChAT	ACh
DNg50	SS67148	ChAT, VGlut	VGlut	Glu	VGlut weak expression
DNg69	SS85917	ChAT, VGlut	ChAT	ACh
DNg94	SS49844	ChAT, VGlut	ChAT	ACh
DNp05	SS00865	ChAT, VGlut	ChAT	ACh
DNp18	SS02392	ChAT, VGlut	ChAT	ACh
DNp42	SS57807	ChAT, VGlut	ChAT	ACh
DNp44	SS64688	ChAT, VGlut	ChAT	ACh	One cell expresses, other cell expression weak
DNp28	SS01583	ChAT, VGlut	none	none	One cell negative, other cell maybe positive but looks damaged
MDN	VT044845-ZpGAL4DBD in attP40, VT050660-p65ADZp	ChAT, VGlut	ChAT	ACh
DNb01	SS02383	ChAT, VGlut	VGlut	Glu
DNb09	SS02542	ChAT, VGlut	VGlut	Glu
DNb04	SS01582	ChAT, VGlut	VGlut	Glu
DNg27	SS01557	ChAT, VGlut	ChAT, VGlut	ACh, Glu
DNg40	SS90811	ChAT, VGlut	ChAT, VGlut	ACh, Glu
DNp08	SS83628	ChAT, VGlut	ChAT, VGlut	ACh, Glu
DNp49	SS65459	ChAT, VGlut	ChAT, VGlut	ACh, Glu
DNc01	SS04161	Gad1, VGlut	none	none	line has 2 pairs of cells (DNc01 and c02)
DNc01	SS04161	ChAT, Gad1	none	none	line has 2 pairs of cells (DNc01 and c02)
DNc02	SS02395	Gad1, VGlut	none	none	line has 2 pairs of cells (DNc01 and c02)
DNc02	SS02395	ChAT, Gad1	none	none	line has 2 pairs of cells (DNc01 and c02)
DNg52	SS67109	Gad1, VGlut	Gad1	GABA
DNg52	SS67109	ChAT, Gad1	Gad1	GABA
DNg80	SS56145	Gad1, VGlut	VGlut	Glu
DNg80	SS56145	ChAT, Gad1	none	none
DNg93	SS93763	Gad1, VGlut	Gad1	GABA
DNg93	SS93763	ChAT, Gad1	Gad1	GABA
DNp62	SS52433	Gad1, VGlut	none	none
DNp62	SS52433	ChAT, Gad1	none	none
DNg37	SS63295	Gad1, VGlut	none	none
DNg37	SS63295	ChAT, Gad1	ChAT	ACh	only one DN cell in brain
DNp20	SS01078	Tbh, Gad1	none	none
DNp20	SS01078	ChAT, VGlut	ChAT	ACh
DNp20	SS01078	Tdc2, VGlut	none	none
DNp24	SS00732	Tbh, Gad1	Gad1	GABA
DNp24	SS00732	ChAT, VGlut	none	none
DNp24	SS00732	Tdc2, VGlut	none	none
DNp24	SS00732	ChAT, Gad1	Gad1	GABA
DNd02	SS01545	Tbh, Gad1	none	none
DNd02	SS01545	ChAT, VGlut	VGlut	Glu
DNd02	SS01545	Tdc2, VGlut	Tdc2, vGlut	Glu, TA	Uses TA and not OA as DN is Tbh-
DNg34	SS58292	ChAT, VGlut	VGlut	Glu	VGlut weak expression
DNg34	SS58292	Tdc2, VGlut	Tdc2	OA/TA	Unknown which of OA and TA is used as did not probe for Tbh, possibly weakly VGlut+
DNg34	SS58292	ChAT, Gad1	none	none
DNp27	SS00923	Tbh, Gad1	none	none
DNp27	SS00923	ChAT, VGlut	ChAT	ACh	ChAT weak expression
DNp27	SS00923	Tdc2, VGlut	none	none
DNp27	SS00923	SerT, VGlut	none	none

### Sheet: standard FISH
DN type	line	Probe set 1			CNS count set 1	Probe set 2			CNS count set 2	Notes
		ChAT (ACh)	Gad1 (GABA)	VGlut (Glu)		ple (DA)	SerT (5-HT)	Tbh (OA)			+/- are uncertain
DNa08	SS02393	+	-	-	3
DNb02	SS01060	-	-	+	3
DNd02	SS01545	-	-	+	2					soma faint, nt ID might be uncertain
DNd02, DNd03	SS01570	-	-	+/-	3
DNg02	SS01562	+	-	-	3	-	-	-	3
DNg13	SS01567	+	-	-	2
DNg14	SS04158	+	-	-	3
DNg27	SS01557	-	-	+	3					maybe weakly ChAT+
DNg29	SS01075	+	-	-	2	-	-	-	3	probe set 1 soma stain v weak
DNg30	SS02378	-	-	-	2	-	-	-	3	probe set 1 soma stain v weak
DNp02	SS01053	+	-	-	2	-	-	-	3
DNp03	SS01066	+/-	-	-	3	-	-	-	3
DNp04	SS00934	+	-	-	3	-	-	-	3
DNp06	SS02256	+	-	-	2	-	-	-	2
DNp07	SS02276	+/-	-	-	3	-	-	-	3
DNp09	SS01540	+	-	-	3
DNp10	SS01049	+	-	-	3	-	-	-	3
DNp11	SS02891	+/-	-	-	3	-	-	-	3
DNp20	SS01078	+	-	-	2
DNp24	SS00732	-	+	-	3
DNp25	SS01059	+/-	+	-	3
DNp27	SS00923	-	-	-	3	-	-	-	3
DNp28	SS01589	+	-	-	3
DNp01	SS27721	-	-	-	3
