## Supplemental file 6 for "Transforming descending input into motor output: An analysis of the *Drosophila* Male Adult Nerve Cord connectome"

bodyid	group	serial	type	class	subclass	soma_neuromere	soma_side	plot_name	target
18963	17885	12474	Acc. ti flexor MN	motor neuron	fl	T1	RHS	Acc. ti flexor MN(42)	Acc. ti flexor
12474	12474	12474	Acc. ti flexor MN	motor neuron	hl	T3	RHS	Acc. ti flexor MN(42)	Acc. ti flexor
17885	17885	12474	Acc. ti flexor MN	motor neuron	fl	T1	LHS	Acc. ti flexor MN(42)	Acc. ti flexor
176866	12474	12474	Acc. ti flexor MN	motor neuron	hl	T3	LHS	Acc. ti flexor MN(42)	Acc. ti flexor
14849	14849	12474	Acc. ti flexor MN	motor neuron	ml	T2	RHS	Acc. ti flexor MN(42)	Acc. ti flexor
21262	14849	12474	Acc. ti flexor MN	motor neuron	ml	T2	LHS	Acc. ti flexor MN(42)	Acc. ti flexor
14665	13746	12725	Acc. ti flexor MN	motor neuron	ml	T2	LHS	Acc. ti flexor MN(42)	Acc. ti flexor
15367	13819	12725	Acc. ti flexor MN	motor neuron	fl	T1	RHS	Acc. ti flexor MN(42)	Acc. ti flexor
101043	13819	12725	Acc. ti flexor MN	motor neuron	fl	T1	LHS	Acc. ti flexor MN(42)	Acc. ti flexor
18664	13746	12725	Acc. ti flexor MN	motor neuron	ml	T2	RHS	Acc. ti flexor MN(42)	Acc. ti flexor
13819	13819	12725	Acc. ti flexor MN	motor neuron	fl	T1	RHS	Acc. ti flexor MN(42)	Acc. ti flexor
17018	12725	12725	Acc. ti flexor MN	motor neuron	hl	T3	LHS	Acc. ti flexor MN(42)	Acc. ti flexor
20593	12725	12725	Acc. ti flexor MN	motor neuron	hl	T3	RHS	Acc. ti flexor MN(42)	Acc. ti flexor
12725	12725	12725	Acc. ti flexor MN	motor neuron	hl	T3	RHS	Acc. ti flexor MN(42)	Acc. ti flexor
16632	13819	12725	Acc. ti flexor MN	motor neuron	fl	T1	LHS	Acc. ti flexor MN(42)	Acc. ti flexor
13746	13746	12725	Acc. ti flexor MN	motor neuron	ml	T2	RHS	Acc. ti flexor MN(42)	Acc. ti flexor
14775	13746	12725	Acc. ti flexor MN	motor neuron	ml	T2	LHS	Acc. ti flexor MN(42)	Acc. ti flexor
19074	12725	12725	Acc. ti flexor MN	motor neuron	hl	T3	LHS	Acc. ti flexor MN(42)	Acc. ti flexor
16495	16495	12758	Acc. ti flexor MN	motor neuron	ml	T2	RHS	Acc. ti flexor MN(42)	Acc. ti flexor
15791	15791	12758	Acc. ti flexor MN	motor neuron	fl	T1	LHS	Acc. ti flexor MN(42)	Acc. ti flexor
15038	12758	12758	Acc. ti flexor MN	motor neuron	hl	T3	LHS	Acc. ti flexor MN(42)	Acc. ti flexor
25212	16495	12758	Acc. ti flexor MN	motor neuron	ml	T2	LHS	Acc. ti flexor MN(42)	Acc. ti flexor
19048	15791	12758	Acc. ti flexor MN	motor neuron	fl	T1	RHS	Acc. ti flexor MN(42)	Acc. ti flexor
12758	12758	12758	Acc. ti flexor MN	motor neuron	hl	T3	RHS	Acc. ti flexor MN(42)	Acc. ti flexor
18412	14824	12759	Acc. ti flexor MN	motor neuron	fl	T1	LHS	Acc. ti flexor MN(42)	Acc. ti flexor
24443	24443	12759	Acc. ti flexor MN	motor neuron	ml	T2	RHS	Acc. ti flexor MN(42)	Acc. ti flexor
17070	17070	12759	Acc. ti flexor MN	motor neuron	ml	T2	LHS	Acc. ti flexor MN(42)	Acc. ti flexor
23698	14824	12759	Acc. ti flexor MN	motor neuron	fl	T1	LHS	Acc. ti flexor MN(42)	Acc. ti flexor
12759	12759	12759	Acc. ti flexor MN	motor neuron	hl	T3	LHS	Acc. ti flexor MN(42)	Acc. ti flexor
19260	12759	12759	Acc. ti flexor MN	motor neuron	hl	T3	RHS	Acc. ti flexor MN(42)	Acc. ti flexor
16228	12759	12759	Acc. ti flexor MN	motor neuron	hl	T3	RHS	Acc. ti flexor MN(42)	Acc. ti flexor
166397	17070	12759	Acc. ti flexor MN	motor neuron	ml	T2	RHS	Acc. ti flexor MN(42)	Acc. ti flexor
25885	12759	12759	Acc. ti flexor MN	motor neuron	hl	T3	LHS	Acc. ti flexor MN(42)	Acc. ti flexor
14824	14824	12759	Acc. ti flexor MN	motor neuron	fl	T1	RHS	Acc. ti flexor MN(42)	Acc. ti flexor
20605	14824	12759	Acc. ti flexor MN	motor neuron	fl	T1	RHS	Acc. ti flexor MN(42)	Acc. ti flexor
24828	24443	12759	Acc. ti flexor MN	motor neuron	ml	T2	LHS	Acc. ti flexor MN(42)	Acc. ti flexor
14226	13170	12761	Acc. ti flexor MN	motor neuron	hl	T3	LHS	Acc. ti flexor MN(42)	Acc. ti flexor
13397	12761	12761	Acc. ti flexor MN	motor neuron	fl	T1	LHS	Acc. ti flexor MN(42)	Acc. ti flexor
162868	13784	12761	Acc. ti flexor MN	motor neuron	ml	T2	RHS	Acc. ti flexor MN(42)	Acc. ti flexor
12761	12761	12761	Acc. ti flexor MN	motor neuron	fl	T1	RHS	Acc. ti flexor MN(42)	Acc. ti flexor
13784	13784	12761	Acc. ti flexor MN	motor neuron	ml	T2	LHS	Acc. ti flexor MN(42)	Acc. ti flexor
13170	13170	12761	Acc. ti flexor MN	motor neuron	hl	T3	RHS	Acc. ti flexor MN(42)	Acc. ti flexor
25475	14783	14783	Acc. tr flexor MN	motor neuron	fl	T1	LHS	Acc. tr flexor MN(16)	Acc. tr flexor
22487	16903	14783	Acc. tr flexor MN	motor neuron	hl	T3	LHS	Acc. tr flexor MN(16)	Acc. tr flexor
14783	14783	14783	Acc. tr flexor MN	motor neuron	fl	T1	RHS	Acc. tr flexor MN(16)	Acc. tr flexor
26588	14783	14783	Acc. tr flexor MN	motor neuron	fl	T1	LHS	Acc. tr flexor MN(16)	Acc. tr flexor
156180	102019	14783	Acc. tr flexor MN	motor neuron	ml	T2	LHS	Acc. tr flexor MN(16)	Acc. tr flexor
16903	16903	14783	Acc. tr flexor MN	motor neuron	hl	T3	RHS	Acc. tr flexor MN(16)	Acc. tr flexor
17693	16903	14783	Acc. tr flexor MN	motor neuron	hl	T3	RHS	Acc. tr flexor MN(16)	Acc. tr flexor
34004	16903	14783	Acc. tr flexor MN	motor neuron	hl	T3	LHS	Acc. tr flexor MN(16)	Acc. tr flexor
22729	14783	14783	Acc. tr flexor MN	motor neuron	fl	T1	RHS	Acc. tr flexor MN(16)	Acc. tr flexor
23048	14783	14783	Acc. tr flexor MN	motor neuron	fl	T1	LHS	Acc. tr flexor MN(16)	Acc. tr flexor
19613	16903	14783	Acc. tr flexor MN	motor neuron	hl	T3	RHS	Acc. tr flexor MN(16)	Acc. tr flexor
16400	14783	14783	Acc. tr flexor MN	motor neuron	fl	T1	RHS	Acc. tr flexor MN(16)	Acc. tr flexor
23974	16903	14783	Acc. tr flexor MN	motor neuron	hl	T3	LHS	Acc. tr flexor MN(16)	Acc. tr flexor
102019	102019	14783	Acc. tr flexor MN	motor neuron	ml	T2	RHS	Acc. tr flexor MN(16)	Acc. tr flexor
155216	26370	14783	Acc. tr flexor MN	motor neuron	ml	T2	LHS	Acc. tr flexor MN(16)	Acc. tr flexor
26370	26370	14783	Acc. tr flexor MN	motor neuron	ml	T2	RHS	Acc. tr flexor MN(16)	Acc. tr flexor
156857	11226	11226	Fe reductor MN	motor neuron	fl	T1	LHS	Fe reductor MN(8)	Fe reductor
14020	12113	11226	Fe reductor MN	motor neuron	hl	T3	LHS	Fe reductor MN(8)	Fe reductor
12113	12113	11226	Fe reductor MN	motor neuron	hl	T3	RHS	Fe reductor MN(8)	Fe reductor
16552	16552	11226	Fe reductor MN	motor neuron	ml	T2	RHS	Fe reductor MN(8)	Fe reductor
18983	18983	11226	Fe reductor MN	motor neuron	fl	T1	RHS	Fe reductor MN(8)	Fe reductor
29187	16552	11226	Fe reductor MN	motor neuron	ml	T2	LHS	Fe reductor MN(8)	Fe reductor
21944	18983	11226	Fe reductor MN	motor neuron	fl	T1	LHS	Fe reductor MN(8)	Fe reductor
11226	11226	11226	Fe reductor MN	motor neuron	fl	T1	RHS	Fe reductor MN(8)	Fe reductor
26809	12693	11786	ltm MN	motor neuron	ml	T2	RHS	LTM(36)	ltm
21963	15380	11786	ltm MN	motor neuron	hl	T3	LHS	LTM(36)	ltm
14069	11786	11786	ltm MN	motor neuron	fl	T1	LHS	LTM(36)	ltm
15380	15380	11786	ltm MN	motor neuron	hl	T3	RHS	LTM(36)	ltm
11786	11786	11786	ltm MN	motor neuron	fl	T1	RHS	LTM(36)	ltm
12693	12693	11786	ltm MN	motor neuron	ml	T2	LHS	LTM(36)	ltm
19092	16658	13033	ltm MN	motor neuron	fl	T1	LHS	LTM(36)	ltm
15893	15893	13033	ltm MN	motor neuron	hl	T3	LHS	LTM(36)	ltm
16658	16658	13033	ltm MN	motor neuron	fl	T1	RHS	LTM(36)	ltm
29950	15893	13033	ltm MN	motor neuron	hl	T3	RHS	LTM(36)	ltm
25447	13033	13033	ltm MN	motor neuron	ml	T2	LHS	LTM(36)	ltm
13033	13033	13033	ltm MN	motor neuron	ml	T2	RHS	LTM(36)	ltm
15873	15873	10811	ltm1-tibia MN	motor neuron	ml	T2	LHS	LTM(36)	ltm1-tibia
166385	13952	10811	ltm1-tibia MN	motor neuron	fl	T1	RHS	LTM(36)	ltm1-tibia
15712	10811	10811	ltm1-tibia MN	motor neuron	hl	T3	LHS	LTM(36)	ltm1-tibia
13952	13952	10811	ltm1-tibia MN	motor neuron	fl	T1	LHS	LTM(36)	ltm1-tibia
10811	10811	10811	ltm1-tibia MN	motor neuron	hl	T3	RHS	LTM(36)	ltm1-tibia
19758	15873	10811	ltm1-tibia MN	motor neuron	ml	T2	RHS	LTM(36)	ltm1-tibia
13241	13241	13241	ltm1-tibia MN	motor neuron	hl	T3	RHS	LTM(36)	ltm1-tibia
15720	15720	13241	ltm1-tibia MN	motor neuron	fl	T1	RHS	LTM(36)	ltm1-tibia
20612	15720	13241	ltm1-tibia MN	motor neuron	fl	T1	LHS	LTM(36)	ltm1-tibia
162830	101736	13241	ltm1-tibia MN	motor neuron	ml	T2	RHS	LTM(36)	ltm1-tibia
101736	101736	13241	ltm1-tibia MN	motor neuron	ml	T2	LHS	LTM(36)	ltm1-tibia
61001	13241	13241	ltm1-tibia MN	motor neuron	hl	T3	LHS	LTM(36)	ltm1-tibia
14773	14343	14343	ltm2-femur MN	motor neuron	hl	T3	RHS	LTM(36)	ltm2-femur
28532466490	24725	14343	ltm2-femur MN	motor neuron	ml	T2	RHS	LTM(36)	ltm2-femur
16356	16356	14343	ltm2-femur MN	motor neuron	hl	T3	RHS	LTM(36)	ltm2-femur
24725	24725	14343	ltm2-femur MN	motor neuron	ml	T2	LHS	LTM(36)	ltm2-femur
14343	14343	14343	ltm2-femur MN	motor neuron	hl	T3	LHS	LTM(36)	ltm2-femur
17050	16711	14343	ltm2-femur MN	motor neuron	fl	T1	RHS	LTM(36)	ltm2-femur
158889	16356	14343	ltm2-femur MN	motor neuron	hl	T3	LHS	LTM(36)	ltm2-femur
17550	17419	14343	ltm2-femur MN	motor neuron	ml	T2	RHS	LTM(36)	ltm2-femur
15317	15317	14343	ltm2-femur MN	motor neuron	fl	T1	RHS	LTM(36)	ltm2-femur
16711	16711	14343	ltm2-femur MN	motor neuron	fl	T1	LHS	LTM(36)	ltm2-femur
15818	15317	14343	ltm2-femur MN	motor neuron	fl	T1	LHS	LTM(36)	ltm2-femur
17419	17419	14343	ltm2-femur MN	motor neuron	ml	T2	LHS	LTM(36)	ltm2-femur
166337	41482	12096	Pleural remotor/abductor MN	motor neuron	ml	T2	RHS	Pleural remotor/abductor MN(14)	Pleural remotor/abductor
14596	14596	12096	Pleural remotor/abductor MN	motor neuron	hl	T3	RHS	Pleural remotor/abductor MN(14)	Pleural remotor/abductor
21255	41482	12096	Pleural remotor/abductor MN	motor neuron	ml	T2	LHS	Pleural remotor/abductor MN(14)	Pleural remotor/abductor
16419	16419	12096	Pleural remotor/abductor MN	motor neuron	fl	T1	RHS	Pleural remotor/abductor MN(14)	Pleural remotor/abductor
219853	41482	12096	Pleural remotor/abductor MN	motor neuron	ml	T2	LHS	Pleural remotor/abductor MN(14)	Pleural remotor/abductor
18286	14596	12096	Pleural remotor/abductor MN	motor neuron	hl	T3	LHS	Pleural remotor/abductor MN(14)	Pleural remotor/abductor
41482	41482	12096	Pleural remotor/abductor MN	motor neuron	ml	T2	RHS	Pleural remotor/abductor MN(14)	Pleural remotor/abductor
12096	16419	12096	Pleural remotor/abductor MN	motor neuron	fl	T1	LHS	Pleural remotor/abductor MN(14)	Pleural remotor/abductor
14168	14168	13628	Pleural remotor/abductor MN	motor neuron	hl	T3	LHS	Pleural remotor/abductor MN(14)	Pleural remotor/abductor
19206	17091	13628	Pleural remotor/abductor MN	motor neuron	ml	T2	RHS	Pleural remotor/abductor MN(14)	Pleural remotor/abductor
15262	14168	13628	Pleural remotor/abductor MN	motor neuron	hl	T3	RHS	Pleural remotor/abductor MN(14)	Pleural remotor/abductor
14346	13628	13628	Pleural remotor/abductor MN	motor neuron	fl	T1	RHS	Pleural remotor/abductor MN(14)	Pleural remotor/abductor
13628	13628	13628	Pleural remotor/abductor MN	motor neuron	fl	T1	LHS	Pleural remotor/abductor MN(14)	Pleural remotor/abductor
17091	17091	13628	Pleural remotor/abductor MN	motor neuron	ml	T2	LHS	Pleural remotor/abductor MN(14)	Pleural remotor/abductor
155853	21718	13817	Sternal adductor MN	motor neuron	fl	T1	LHS	Sternal adductor MN(6)	Sternal adductor
13817	13817	13817	Sternal adductor MN	motor neuron	ml	T2	LHS	Sternal adductor MN(6)	Sternal adductor
21718	21718	13817	Sternal adductor MN	motor neuron	fl	T1	RHS	Sternal adductor MN(6)	Sternal adductor
171055	13817	13817	Sternal adductor MN	motor neuron	ml	T2	RHS	Sternal adductor MN(6)	Sternal adductor
20667	20667	13817	Sternal adductor MN	motor neuron	hl	T3	RHS	Sternal adductor MN(6)	Sternal adductor
29483	20667	13817	Sternal adductor MN	motor neuron	hl	T3	LHS	Sternal adductor MN(6)	Sternal adductor
24669	20119	11022	Sternal anterior rotator MN	motor neuron	ml	T2	RHS	Sternal anterior rotator MN(12)	Sternal anterior rotator
13300	13300	11022	Sternal anterior rotator MN	motor neuron	fl	T1	RHS	Sternal anterior rotator MN(12)	Sternal anterior rotator
219796	16295	11022	Sternal anterior rotator MN	motor neuron	ml	T2	RHS	Sternal anterior rotator MN(12)	Sternal anterior rotator
17176	13300	11022	Sternal anterior rotator MN	motor neuron	fl	T1	LHS	Sternal anterior rotator MN(12)	Sternal anterior rotator
20119	20119	11022	Sternal anterior rotator MN	motor neuron	ml	T2	LHS	Sternal anterior rotator MN(12)	Sternal anterior rotator
16295	16295	11022	Sternal anterior rotator MN	motor neuron	ml	T2	LHS	Sternal anterior rotator MN(12)	Sternal anterior rotator
18471	11022	11022	Sternal anterior rotator MN	motor neuron	hl	T3	LHS	Sternal anterior rotator MN(12)	Sternal anterior rotator
11022	11022	11022	Sternal anterior rotator MN	motor neuron	hl	T3	RHS	Sternal anterior rotator MN(12)	Sternal anterior rotator
164741	11562	11022	Sternal anterior rotator MN	motor neuron	hl	T3	LHS	Sternal anterior rotator MN(12)	Sternal anterior rotator
26566	22215	11022	Sternal anterior rotator MN	motor neuron	fl	T1	LHS	Sternal anterior rotator MN(12)	Sternal anterior rotator
22215	22215	11022	Sternal anterior rotator MN	motor neuron	fl	T1	RHS	Sternal anterior rotator MN(12)	Sternal anterior rotator
11562	11562	11022	Sternal anterior rotator MN	motor neuron	hl	T3	RHS	Sternal anterior rotator MN(12)	Sternal anterior rotator
13942	13942	11400	Sternal posterior rotator MN	motor neuron	fl	T1	RHS	Sternal posterior rotator MN(24)	Sternal posterior rotator
16035	49886	11400	Sternal posterior rotator MN	motor neuron	ml	T2	RHS	Sternal posterior rotator MN(24)	Sternal posterior rotator
17947	11400	11400	Sternal posterior rotator MN	motor neuron	hl	T3	RHS	Sternal posterior rotator MN(24)	Sternal posterior rotator
163719	25767	11400	Sternal posterior rotator MN	motor neuron	fl	T1	LHS	Sternal posterior rotator MN(24)	Sternal posterior rotator
25767	25767	11400	Sternal posterior rotator MN	motor neuron	fl	T1	RHS	Sternal posterior rotator MN(24)	Sternal posterior rotator
15278	11400	11400	Sternal posterior rotator MN	motor neuron	hl	T3	LHS	Sternal posterior rotator MN(24)	Sternal posterior rotator
102786	49886	11400	Sternal posterior rotator MN	motor neuron	ml	T2	RHS	Sternal posterior rotator MN(24)	Sternal posterior rotator
49886	49886	11400	Sternal posterior rotator MN	motor neuron	ml	T2	LHS	Sternal posterior rotator MN(24)	Sternal posterior rotator
15883	49886	11400	Sternal posterior rotator MN	motor neuron	ml	T2	LHS	Sternal posterior rotator MN(24)	Sternal posterior rotator
11400	11400	11400	Sternal posterior rotator MN	motor neuron	hl	T3	RHS	Sternal posterior rotator MN(24)	Sternal posterior rotator
14449	11400	11400	Sternal posterior rotator MN	motor neuron	hl	T3	LHS	Sternal posterior rotator MN(24)	Sternal posterior rotator
19667	13942	11400	Sternal posterior rotator MN	motor neuron	fl	T1	LHS	Sternal posterior rotator MN(24)	Sternal posterior rotator
25892	24747	11529	Sternal posterior rotator MN	motor neuron	fl	T1	RHS	Sternal posterior rotator MN(24)	Sternal posterior rotator
11529	11529	11529	Sternal posterior rotator MN	motor neuron	ml	T2	RHS	Sternal posterior rotator MN(24)	Sternal posterior rotator
172408	11529	11529	Sternal posterior rotator MN	motor neuron	ml	T2	LHS	Sternal posterior rotator MN(24)	Sternal posterior rotator
28219	28219	11529	Sternal posterior rotator MN	motor neuron	hl	T3	RHS	Sternal posterior rotator MN(24)	Sternal posterior rotator
27258	28219	11529	Sternal posterior rotator MN	motor neuron	hl	T3	LHS	Sternal posterior rotator MN(24)	Sternal posterior rotator
24747	24747	11529	Sternal posterior rotator MN	motor neuron	fl	T1	LHS	Sternal posterior rotator MN(24)	Sternal posterior rotator
29689	21241	21241	Sternal posterior rotator MN	motor neuron	fl	T1	LHS	Sternal posterior rotator MN(24)	Sternal posterior rotator
11162403133	154133	21241	Sternal posterior rotator MN	motor neuron	hl	T3	LHS	Sternal posterior rotator MN(24)	Sternal posterior rotator
21241	21241	21241	Sternal posterior rotator MN	motor neuron	fl	T1	RHS	Sternal posterior rotator MN(24)	Sternal posterior rotator
104697	104697	21241	Sternal posterior rotator MN	motor neuron	ml	T2	RHS	Sternal posterior rotator MN(24)	Sternal posterior rotator
154133	154133	21241	Sternal posterior rotator MN	motor neuron	hl	T3	RHS	Sternal posterior rotator MN(24)	Sternal posterior rotator
154769	104697	21241	Sternal posterior rotator MN	motor neuron	ml	T2	LHS	Sternal posterior rotator MN(24)	Sternal posterior rotator
18716	18716	13069	Sternotrochanter MN	motor neuron	ml	T2	RHS	Sternotrochanter MN(14)	Sternotrochanter
166392	18716	13069	Sternotrochanter MN	motor neuron	ml	T2	LHS	Sternotrochanter MN(14)	Sternotrochanter
100515	20615	13069	Sternotrochanter MN	motor neuron	fl	T1	LHS	Sternotrochanter MN(14)	Sternotrochanter
20615	20615	13069	Sternotrochanter MN	motor neuron	fl	T1	RHS	Sternotrochanter MN(14)	Sternotrochanter
157432	13069	13069	Sternotrochanter MN	motor neuron	hl	T3	LHS	Sternotrochanter MN(14)	Sternotrochanter
13069	13069	13069	Sternotrochanter MN	motor neuron	hl	T3	RHS	Sternotrochanter MN(14)	Sternotrochanter
152642	152621	18006	Sternotrochanter MN	motor neuron	hl	T3	LHS	Sternotrochanter MN(14)	Sternotrochanter
18579	18006	18006	Sternotrochanter MN	motor neuron	fl	T1	LHS	Sternotrochanter MN(14)	Sternotrochanter
152620	152621	18006	Sternotrochanter MN	motor neuron	hl	T3	RHS	Sternotrochanter MN(14)	Sternotrochanter
26132	19094	18006	Sternotrochanter MN	motor neuron	ml	T2	LHS	Sternotrochanter MN(14)	Sternotrochanter
157503	152621	18006	Sternotrochanter MN	motor neuron	hl	T3	LHS	Sternotrochanter MN(14)	Sternotrochanter
19094	19094	18006	Sternotrochanter MN	motor neuron	ml	T2	RHS	Sternotrochanter MN(14)	Sternotrochanter
152621	152621	18006	Sternotrochanter MN	motor neuron	hl	T3	RHS	Sternotrochanter MN(14)	Sternotrochanter
18006	18006	18006	Sternotrochanter MN	motor neuron	fl	T1	RHS	Sternotrochanter MN(14)	Sternotrochanter
155633	19443	13434	Tergotr. MN	motor neuron	fl	T1	LHS	Tergotr. MN(6)	Tergotr.
13434	13434	13434	Tergotr. MN	motor neuron	hl	T3	RHS	Tergotr. MN(6)	Tergotr.
15107	15107	13434	Tergotr. MN	motor neuron	ml	T2	LHS	Tergotr. MN(6)	Tergotr.
159762	13434	13434	Tergotr. MN	motor neuron	hl	T3	LHS	Tergotr. MN(6)	Tergotr.
19443	19443	13434	Tergotr. MN	motor neuron	fl	T1	RHS	Tergotr. MN(6)	Tergotr.
175327	15107	13434	Tergotr. MN	motor neuron	ml	T2	RHS	Tergotr. MN(6)	Tergotr.
10462	10347	10347	Ti extensor MN	motor neuron	hl	T3	RHS	Ti extensor MN(12)	Ti extensor
11115	10461	10347	Ti extensor MN	motor neuron	ml	T2	LHS	Ti extensor MN(12)	Ti extensor
10347	10347	10347	Ti extensor MN	motor neuron	hl	T3	LHS	Ti extensor MN(12)	Ti extensor
13115	11657	10347	Ti extensor MN	motor neuron	fl	T1	RHS	Ti extensor MN(12)	Ti extensor
10461	10461	10347	Ti extensor MN	motor neuron	ml	T2	RHS	Ti extensor MN(12)	Ti extensor
11657	11657	10347	Ti extensor MN	motor neuron	fl	T1	LHS	Ti extensor MN(12)	Ti extensor
13075	13006	10737	Ti extensor MN	motor neuron	hl	T3	LHS	Ti extensor MN(12)	Ti extensor
12704	11706	10737	Ti extensor MN	motor neuron	fl	T1	LHS	Ti extensor MN(12)	Ti extensor
11489	10737	10737	Ti extensor MN	motor neuron	ml	T2	RHS	Ti extensor MN(12)	Ti extensor
13006	13006	10737	Ti extensor MN	motor neuron	hl	T3	RHS	Ti extensor MN(12)	Ti extensor
11706	11706	10737	Ti extensor MN	motor neuron	fl	T1	RHS	Ti extensor MN(12)	Ti extensor
10737	10737	10737	Ti extensor MN	motor neuron	ml	T2	LHS	Ti extensor MN(12)	Ti extensor
10710	10710	10710	Ti flexor MN	motor neuron	ml	T2	LHS	Ti flexor MN(22)	Ti flexor
37220	12585	10710	Ti flexor MN	motor neuron	hl	T3	RHS	Ti flexor MN(22)	Ti flexor
18448	10710	10710	Ti flexor MN	motor neuron	ml	T2	RHS	Ti flexor MN(22)	Ti flexor
14848	14798	10710	Ti flexor MN	motor neuron	fl	T1	RHS	Ti flexor MN(22)	Ti flexor
14468	12585	10710	Ti flexor MN	motor neuron	hl	T3	LHS	Ti flexor MN(22)	Ti flexor
14798	14798	10710	Ti flexor MN	motor neuron	fl	T1	LHS	Ti flexor MN(22)	Ti flexor
13280	13280	10710	Ti flexor MN	motor neuron	ml	T2	RHS	Ti flexor MN(22)	Ti flexor
13163	13163	10710	Ti flexor MN	motor neuron	fl	T1	RHS	Ti flexor MN(22)	Ti flexor
18491	12585	10710	Ti flexor MN	motor neuron	hl	T3	RHS	Ti flexor MN(22)	Ti flexor
17133	13163	10710	Ti flexor MN	motor neuron	fl	T1	LHS	Ti flexor MN(22)	Ti flexor
12585	12585	10710	Ti flexor MN	motor neuron	hl	T3	LHS	Ti flexor MN(22)	Ti flexor
100707	13280	10710	Ti flexor MN	motor neuron	ml	T2	LHS	Ti flexor MN(22)	Ti flexor
13399	13283	13192	Ti flexor MN	motor neuron	fl	T1	RHS	Ti flexor MN(22)	Ti flexor
192299	15623	13192	Ti flexor MN	motor neuron	ml	T2	RHS	Ti flexor MN(22)	Ti flexor
13311	13192	13192	Ti flexor MN	motor neuron	hl	T3	LHS	Ti flexor MN(22)	Ti flexor
15321	13283	13192	Ti flexor MN	motor neuron	fl	T1	LHS	Ti flexor MN(22)	Ti flexor
13283	13283	13192	Ti flexor MN	motor neuron	fl	T1	RHS	Ti flexor MN(22)	Ti flexor
15149	13283	13192	Ti flexor MN	motor neuron	fl	T1	LHS	Ti flexor MN(22)	Ti flexor
13192	13192	13192	Ti flexor MN	motor neuron	hl	T3	LHS	Ti flexor MN(22)	Ti flexor
15623	15623	13192	Ti flexor MN	motor neuron	ml	T2	LHS	Ti flexor MN(22)	Ti flexor
153335	15623	13192	Ti flexor MN	motor neuron	ml	T2	LHS	Ti flexor MN(22)	Ti flexor
21991	13192	13192	Ti flexor MN	motor neuron	hl	T3	RHS	Ti flexor MN(22)	Ti flexor
10866	10866	10866	Tr extensor MN	motor neuron	hl	T3	RHS	Tr extensor MN(12)	Tr extensor
13904	13904	10866	Tr extensor MN	motor neuron	ml	T2	LHS	Tr extensor MN(12)	Tr extensor
162833	13904	10866	Tr extensor MN	motor neuron	ml	T2	RHS	Tr extensor MN(12)	Tr extensor
14536	14536	10866	Tr extensor MN	motor neuron	fl	T1	RHS	Tr extensor MN(12)	Tr extensor
173560	14536	10866	Tr extensor MN	motor neuron	fl	T1	LHS	Tr extensor MN(12)	Tr extensor
162912	10866	10866	Tr extensor MN	motor neuron	hl	T3	LHS	Tr extensor MN(12)	Tr extensor
165340	100826	17930	Tr extensor MN	motor neuron	hl	T3	RHS	Tr extensor MN(12)	Tr extensor
17930	17930	17930	Tr extensor MN	motor neuron	ml	T2	RHS	Tr extensor MN(12)	Tr extensor
19929	19929	17930	Tr extensor MN	motor neuron	fl	T1	LHS	Tr extensor MN(12)	Tr extensor
100826	100826	17930	Tr extensor MN	motor neuron	hl	T3	LHS	Tr extensor MN(12)	Tr extensor
30306	17930	17930	Tr extensor MN	motor neuron	ml	T2	LHS	Tr extensor MN(12)	Tr extensor
27028	19929	17930	Tr extensor MN	motor neuron	fl	T1	RHS	Tr extensor MN(12)	Tr extensor
19704	15006	15006	Tr flexor MN	motor neuron	ml	T2	LHS	Tr flexor MN(40)	Tr flexor
153315	15006	15006	Tr flexor MN	motor neuron	ml	T2	LHS	Tr flexor MN(40)	Tr flexor
158769	15006	15006	Tr flexor MN	motor neuron	ml	T2	RHS	Tr flexor MN(40)	Tr flexor
41933	16963	15006	Tr flexor MN	motor neuron	fl	T1	RHS	Tr flexor MN(40)	Tr flexor
15006	15006	15006	Tr flexor MN	motor neuron	ml	T2	RHS	Tr flexor MN(40)	Tr flexor
26883	17693	15006	Tr flexor MN	motor neuron	hl	T3	RHS	Tr flexor MN(40)	Tr flexor
155218	15006	15006	Tr flexor MN	motor neuron	ml	T2	LHS	Tr flexor MN(40)	Tr flexor
24668	17693	15006	Tr flexor MN	motor neuron	hl	T3	LHS	Tr flexor MN(40)	Tr flexor
16963	16963	15006	Tr flexor MN	motor neuron	fl	T1	LHS	Tr flexor MN(40)	Tr flexor
28997	17693	15006	Tr flexor MN	motor neuron	hl	T3	RHS	Tr flexor MN(40)	Tr flexor
20673	16963	15006	Tr flexor MN	motor neuron	fl	T1	RHS	Tr flexor MN(40)	Tr flexor
19886	16963	15006	Tr flexor MN	motor neuron	fl	T1	RHS	Tr flexor MN(40)	Tr flexor
19771	16963	15006	Tr flexor MN	motor neuron	fl	T1	LHS	Tr flexor MN(40)	Tr flexor
22465	17693	15006	Tr flexor MN	motor neuron	hl	T3	RHS	Tr flexor MN(40)	Tr flexor
171948	15006	15006	Tr flexor MN	motor neuron	ml	T2	RHS	Tr flexor MN(40)	Tr flexor
17226	16963	15006	Tr flexor MN	motor neuron	fl	T1	LHS	Tr flexor MN(40)	Tr flexor
158694	158694	17137	Tr flexor MN	motor neuron	fl	T1	LHS	Tr flexor MN(40)	Tr flexor
17137	17137	17137	Tr flexor MN	motor neuron	hl	T3	RHS	Tr flexor MN(40)	Tr flexor
19983	19983	17137	Tr flexor MN	motor neuron	ml	T2	RHS	Tr flexor MN(40)	Tr flexor
166171	17137	17137	Tr flexor MN	motor neuron	hl	T3	LHS	Tr flexor MN(40)	Tr flexor
159822	158694	17137	Tr flexor MN	motor neuron	fl	T1	RHS	Tr flexor MN(40)	Tr flexor
167442	19983	17137	Tr flexor MN	motor neuron	ml	T2	LHS	Tr flexor MN(40)	Tr flexor
34115	22718	18440	Tr flexor MN	motor neuron	ml	T2	RHS	Tr flexor MN(40)	Tr flexor
41439	21186	18440	Tr flexor MN	motor neuron	hl	T3	RHS	Tr flexor MN(40)	Tr flexor
40443	21186	18440	Tr flexor MN	motor neuron	hl	T3	RHS	Tr flexor MN(40)	Tr flexor
153142	20572	18440	Tr flexor MN	motor neuron	fl	T1	LHS	Tr flexor MN(40)	Tr flexor
218885	156233	18440	Tr flexor MN	motor neuron	ml	T2	RHS	Tr flexor MN(40)	Tr flexor
163686	20572	18440	Tr flexor MN	motor neuron	fl	T1	LHS	Tr flexor MN(40)	Tr flexor
20572	20572	18440	Tr flexor MN	motor neuron	fl	T1	RHS	Tr flexor MN(40)	Tr flexor
21186	21186	18440	Tr flexor MN	motor neuron	hl	T3	LHS	Tr flexor MN(40)	Tr flexor
156233	156233	18440	Tr flexor MN	motor neuron	ml	T2	LHS	Tr flexor MN(40)	Tr flexor
162913	21186	18440	Tr flexor MN	motor neuron	hl	T3	LHS	Tr flexor MN(40)	Tr flexor
22718	22718	18440	Tr flexor MN	motor neuron	ml	T2	LHS	Tr flexor MN(40)	Tr flexor
18440	20572	18440	Tr flexor MN	motor neuron	fl	T1	RHS	Tr flexor MN(40)	Tr flexor
96565	23117	21612	Tr flexor MN	motor neuron	hl	T3	RHS	Tr flexor MN(40)	Tr flexor
23299	21612	21612	Tr flexor MN	motor neuron	fl	T1	LHS	Tr flexor MN(40)	Tr flexor
157207	23364	21612	Tr flexor MN	motor neuron	ml	T2	RHS	Tr flexor MN(40)	Tr flexor
21612	21612	21612	Tr flexor MN	motor neuron	fl	T1	RHS	Tr flexor MN(40)	Tr flexor
23117	23117	21612	Tr flexor MN	motor neuron	hl	T3	LHS	Tr flexor MN(40)	Tr flexor
23364	23364	21612	Tr flexor MN	motor neuron	ml	T2	LHS	Tr flexor MN(40)	Tr flexor
