## Supplemental file 7 for "Transforming descending input into motor output: An analysis of the *Drosophila* Male Adult Nerve Cord connectome"

bodyid	group	serial	type	class	subclass	soma_neuromere	soma_side	target	predicted_nt	plot_name
11191	11191	11191	IN01A015	intrinsic neuron	CR	T2	RHS	LegNpT2_L	acetylcholine	4_ACH_sets(24)
11288	11191	11191	IN01A015	intrinsic neuron	CR	T2	LHS	LegNpT2_R	acetylcholine	4_ACH_sets(24)
11704	11704	11191	IN01A015	intrinsic neuron	CR	T3	LHS	LegNpT3_R	acetylcholine	4_ACH_sets(24)
11955	11955	11191	IN01A015	intrinsic neuron	CR	T1	RHS	LegNpT1_L	acetylcholine	4_ACH_sets(24)
11976	11955	11191	IN01A015	intrinsic neuron	CR	T1	LHS	LegNpT1_R	acetylcholine	4_ACH_sets(24)
14767	11704	11191	IN01A015	intrinsic neuron	CR	T3	RHS	LegNpT3_L	acetylcholine	4_ACH_sets(24)
102601	22813	13833	IN01A038	intrinsic neuron	BR	T2	RHS	LegNpT2_L	acetylcholine	IN01A038(12)
13833	13833	13833	IN01A038	intrinsic neuron	BR	T3	LHS	LegNpT3_R	acetylcholine	IN01A038(12)
14154	14154	13833	IN01A038	intrinsic neuron	BR	T2	RHS	LegNpT2_L	acetylcholine	IN01A038(12)
14176	14154	13833	IN01A038	intrinsic neuron	BR	T2	LHS	LegNpT2_R	acetylcholine	IN01A038(12)
15467	15467	13833	IN01A038	intrinsic neuron	BR	T3	LHS	LegNpT3_R	acetylcholine	IN01A038(12)
15542	15542	13833	IN01A038	intrinsic neuron	BR	T1	RHS	LegNpT1_L	acetylcholine	IN01A038(12)
15758	13833	13833	IN01A038	intrinsic neuron	BR	T3	RHS	LegNpT3_L	acetylcholine	IN01A038(12)
15881	15542	13833	IN01A038	intrinsic neuron	BR	T1	LHS	LegNpT1_R	acetylcholine	IN01A038(12)
17161	15542	13833	IN01A038	intrinsic neuron	BR	T1	LHS	LegNpT1_R	acetylcholine	IN01A038(12)
17473	15467	13833	IN01A038	intrinsic neuron	BR	T3	RHS	LegNpT3_L	acetylcholine	IN01A038(12)
18132	15542	13833	IN01A038	intrinsic neuron	BR	T1	RHS	LegNpT1_L	acetylcholine	IN01A038(12)
22813	22813	13833	IN01A038	intrinsic neuron	BR	T2	LHS	LegNpT2_R	acetylcholine	IN01A038(12)
10827	10827	10827	IN03A004	intrinsic neuron	IR	T1	LHS	LegNpT1_L	acetylcholine	3_ACH_sets(18)
10870	10870	10827	IN03A004	intrinsic neuron	IR	T3	RHS	LegNpT3_R	acetylcholine	3_ACH_sets(18)
11190	11190	10827	IN03A004	intrinsic neuron	IR	T2	RHS	LegNpT2_R	acetylcholine	3_ACH_sets(18)
11831	10827	10827	IN03A004	intrinsic neuron	IR	T1	RHS	LegNpT1_R	acetylcholine	3_ACH_sets(18)
157964	11190	10827	IN03A004	intrinsic neuron	IR	T2	LHS	LegNpT2_L	acetylcholine	3_ACH_sets(18)
20948	10870	10827	IN03A004	intrinsic neuron	IR	T3	LHS	LegNpT3_L	acetylcholine	3_ACH_sets(18)
10483	10483	10483	IN03A007	intrinsic neuron	IR	T2	RHS	LegNpT2_R	acetylcholine	IN03A007(6)
10784	10483	10483	IN03A007	intrinsic neuron	IR	T2	LHS	LegNpT2_L	acetylcholine	IN03A007(6)
11320	11320	10483	IN03A007	intrinsic neuron	IR	T1	LHS	LegNpT1_L	acetylcholine	IN03A007(6)
11599	11599	10483	IN03A007	intrinsic neuron	IR	T3	LHS	LegNpT3_L	acetylcholine	IN03A007(6)
11635	11599	10483	IN03A007	intrinsic neuron	IR	T3	RHS	LegNpT3_R	acetylcholine	IN03A007(6)
11734	11320	10483	IN03A007	intrinsic neuron	IR	T1	RHS	LegNpT1_R	acetylcholine	IN03A007(6)
100492	12050	12050	IN03A010	intrinsic neuron	IR	T1	LHS	LegNpT1_L	acetylcholine	4_ACH_sets(24)
12050	12050	12050	IN03A010	intrinsic neuron	IR	T1	RHS	LegNpT1_R	acetylcholine	4_ACH_sets(24)
12160	12160	12050	IN03A010	intrinsic neuron	IR	T2	LHS	LegNpT2_L	acetylcholine	4_ACH_sets(24)
12605	12605	12050	IN03A010	intrinsic neuron	IR	T3	LHS	LegNpT3_L	acetylcholine	4_ACH_sets(24)
12769	12160	12050	IN03A010	intrinsic neuron	IR	T2	RHS	LegNpT2_R	acetylcholine	4_ACH_sets(24)
13908	12605	12050	IN03A010	intrinsic neuron	IR	T3	RHS	LegNpT3_R	acetylcholine	4_ACH_sets(24)
13635	13635	13635	IN03B042	intrinsic neuron	IR	T1	LHS	LegNpT1_L	gaba	2_GABA_sets(12)
13931	13635	13635	IN03B042	intrinsic neuron	IR	T1	RHS	LegNpT1_R	gaba	2_GABA_sets(12)
14076	14076	13635	IN03B042	intrinsic neuron	IR	T2	RHS	LegNpT2_R	gaba	2_GABA_sets(12)
15105	14076	13635	IN03B042	intrinsic neuron	IR	T2	LHS	LegNpT2_L	gaba	2_GABA_sets(12)
15869	15869	13635	IN03B042	intrinsic neuron	IR	T3	RHS	LegNpT3_R	gaba	2_GABA_sets(12)
23648	15869	13635	IN03B042	intrinsic neuron	IR	T3	LHS	LegNpT3_L	gaba	2_GABA_sets(12)
15525	15525	15525	IN04B031	intrinsic neuron	IR	T3	RHS	LegNpT3_R	acetylcholine	14B_ACH_sets(12)
15793	15525	15525	IN04B031	intrinsic neuron	IR	T3	RHS	LegNpT3_R	acetylcholine	14B_ACH_sets(12)
16092	16092	15525	IN04B031	intrinsic neuron	IR	T2	LHS	LegNpT2_L	acetylcholine	14B_ACH_sets(12)
16917	15525	15525	IN04B031	intrinsic neuron	IR	T3	LHS	LegNpT3_L	acetylcholine	14B_ACH_sets(12)
17435	16092	15525	IN04B031	intrinsic neuron	IR	T2	RHS	LegNpT2_R	acetylcholine	14B_ACH_sets(12)
18605	18605	15525	IN04B031	intrinsic neuron	IR	T1	LHS	LegNpT1_L	acetylcholine	14B_ACH_sets(12)
26241	18605	15525	IN04B031	intrinsic neuron	IR	T1	RHS	LegNpT1_R	acetylcholine	14B_ACH_sets(12)
16800	16800	16800	IN04B037	intrinsic neuron	IR	T2	LHS	LegNpT2_L	acetylcholine	14B_ACH_sets(12)
17802	17802	16800	IN04B037	intrinsic neuron	IR	T3	LHS	LegNpT3_L	acetylcholine	14B_ACH_sets(12)
18712	18712	16800	IN04B037	intrinsic neuron	IR	T1	RHS	LegNpT1_R	acetylcholine	14B_ACH_sets(12)
18831	18712	16800	IN04B037	intrinsic neuron	IR	T1	LHS	LegNpT1_L	acetylcholine	14B_ACH_sets(12)
19497	16800	16800	IN04B037	intrinsic neuron	IR	T2	RHS	LegNpT2_R	acetylcholine	14B_ACH_sets(12)
29432	17802	16800	IN04B037	intrinsic neuron	IR	T3	RHS	LegNpT3_R	acetylcholine	14B_ACH_sets(12)
100339	16938	18857	IN04B078	intrinsic neuron	IR	T1	LHS	LegNpT1_L	acetylcholine	IN04B078(13)
152363	152363	18857	IN04B078	intrinsic neuron	IR	T2	LHS	LegNpT2_L	acetylcholine	IN04B078(13)
153351	21216	18857	IN04B078	intrinsic neuron	IR	T2	LHS	LegNpT2_L	acetylcholine	IN04B078(13)
158029	21183	18857	IN04B078	intrinsic neuron	IR	T3	RHS	LegNpT3_R	acetylcholine	IN04B078(13)
16938	16938	18857	IN04B078	intrinsic neuron	IR	T1	RHS	LegNpT1_R	acetylcholine	IN04B078(13)
174628	152363	18857	IN04B078	intrinsic neuron	IR	T2	RHS	LegNpT2_R	acetylcholine	IN04B078(13)
18857	152363	18857	IN04B078	intrinsic neuron	IR	T2	LHS	LegNpT2_L	acetylcholine	IN04B078(13)
19611	21183	18857	IN04B078	intrinsic neuron	IR	T3	RHS	LegNpT3_R	acetylcholine	IN04B078(13)
20836	20836	18857	IN04B078	intrinsic neuron	IR	T1	LHS	LegNpT1_L	acetylcholine	IN04B078(13)
20982	21183	18857	IN04B078	intrinsic neuron	IR	T3	LHS	LegNpT3_L	acetylcholine	IN04B078(13)
21160	20836	18857	IN04B078	intrinsic neuron	IR	T1	RHS	LegNpT1_R	acetylcholine	IN04B078(13)
21183	21183	18857	IN04B078	intrinsic neuron	IR	T3	LHS	LegNpT3_L	acetylcholine	IN04B078(13)
21216	21216	18857	IN04B078	intrinsic neuron	IR	T2	RHS	LegNpT2_R	acetylcholine	IN04B078(13)
10198	10198	10198	IN08A002	intrinsic neuron	IR	T3	RHS	LegNpT3_R	glutamate	IN08A002(6)
10203	10198	10198	IN08A002	intrinsic neuron	IR	T3	LHS	LegNpT3_L	glutamate	IN08A002(6)
10332	10332	10198	IN08A002	intrinsic neuron	IR	T1	LHS	LegNpT1_L	glutamate	IN08A002(6)
10354	10332	10198	IN08A002	intrinsic neuron	IR	T1	RHS	LegNpT1_R	glutamate	IN08A002(6)
10691	10691	10198	IN08A002	intrinsic neuron	IR	T2	LHS	LegNpT2_L	glutamate	IN08A002(6)
17188	10691	10198	IN08A002	intrinsic neuron	IR	T2	RHS	LegNpT2_R	glutamate	IN08A002(6)
10586	10586	10586	IN08A005	intrinsic neuron	IR	T3	RHS	LegNpT3_R	glutamate	2_GLU_sets_2(12)
10653	10653	10586	IN08A005	intrinsic neuron	IR	T1	LHS	LegNpT1_L	glutamate	2_GLU_sets_2(12)
10671	10671	10586	IN08A005	intrinsic neuron	IR	T2	LHS	LegNpT2_L	glutamate	2_GLU_sets_2(12)
10672	10653	10586	IN08A005	intrinsic neuron	IR	T1	RHS	LegNpT1_R	glutamate	2_GLU_sets_2(12)
10678	10671	10586	IN08A005	intrinsic neuron	IR	T2	RHS	LegNpT2_R	glutamate	2_GLU_sets_2(12)
10803	10586	10586	IN08A005	intrinsic neuron	IR	T3	LHS	LegNpT3_L	glutamate	2_GLU_sets_2(12)
100855	10652	10652	IN08A006	intrinsic neuron	IR	T2	RHS	LegNpT2_R	gaba	2_GABA_sets(12)
10652	10652	10652	IN08A006	intrinsic neuron	IR	T2	LHS	LegNpT2_L	gaba	2_GABA_sets(12)
10722	10722	10652	IN08A006	intrinsic neuron	IR	T1	LHS	LegNpT1_L	gaba	2_GABA_sets(12)
10890	10890	10652	IN08A006	intrinsic neuron	IR	T3	LHS	LegNpT3_L	gaba	2_GABA_sets(12)
11195	10722	10652	IN08A006	intrinsic neuron	IR	T1	RHS	LegNpT1_R	gaba	2_GABA_sets(12)
11819	10890	10652	IN08A006	intrinsic neuron	IR	T3	RHS	LegNpT3_R	gaba	2_GABA_sets(12)
11340	11340	11340	IN08A007	intrinsic neuron	IR	T3	RHS	LegNpT3_R	glutamate	2_GLU_sets_2(12)
11367	11367	11340	IN08A007	intrinsic neuron	IR	T2	LHS	LegNpT2_L	glutamate	2_GLU_sets_2(12)
11503	11340	11340	IN08A007	intrinsic neuron	IR	T3	LHS	LegNpT3_L	glutamate	2_GLU_sets_2(12)
11744	11744	11340	IN08A007	intrinsic neuron	IR	T1	LHS	LegNpT1_L	glutamate	2_GLU_sets_2(12)
12028	11367	11340	IN08A007	intrinsic neuron	IR	T2	RHS	LegNpT2_R	glutamate	2_GLU_sets_2(12)
12099	11744	11340	IN08A007	intrinsic neuron	IR	T1	RHS	LegNpT1_R	glutamate	2_GLU_sets_2(12)
10342	10342	10342	IN09A002	intrinsic neuron	IR	T1	LHS	LegNpT1_L	gaba	IN09A002(6)
10380	10380	10342	IN09A002	intrinsic neuron	IR	T3	RHS	LegNpT3_R	gaba	IN09A002(6)
10403	10380	10342	IN09A002	intrinsic neuron	IR	T3	LHS	LegNpT3_L	gaba	IN09A002(6)
10445	10342	10342	IN09A002	intrinsic neuron	IR	T1	RHS	LegNpT1_R	gaba	IN09A002(6)
10630	10630	10342	IN09A002	intrinsic neuron	IR	T2	RHS	LegNpT2_R	gaba	IN09A002(6)
10810	10630	10342	IN09A002	intrinsic neuron	IR	T2	LHS	LegNpT2_L	gaba	IN09A002(6)
10537	10537	10537	IN09A003	intrinsic neuron	IR	T2	RHS	LegNpT2_R	gaba	IN09A003(6)
10742	10742	10537	IN09A003	intrinsic neuron	IR	T3	LHS	LegNpT3_L	gaba	IN09A003(6)
10786	10537	10537	IN09A003	intrinsic neuron	IR	T2	LHS	LegNpT2_L	gaba	IN09A003(6)
10801	10742	10537	IN09A003	intrinsic neuron	IR	T3	RHS	LegNpT3_R	gaba	IN09A003(6)
10983	10983	10537	IN09A003	intrinsic neuron	IR	T1	LHS	LegNpT1_L	gaba	IN09A003(6)
11196	10983	10537	IN09A003	intrinsic neuron	IR	T1	RHS	LegNpT1_R	gaba	IN09A003(6)
10679	10679	10679	IN09A010	intrinsic neuron	IR	T1	LHS	LegNpT1_L	gaba	4_GABA_sets(30)
11687	11687	10679	IN09A010	intrinsic neuron	IR	T2	LHS	LegNpT2_L	gaba	4_GABA_sets(30)
11766	10679	10679	IN09A010	intrinsic neuron	IR	T1	RHS	LegNpT1_R	gaba	4_GABA_sets(30)
12118	12118	10679	IN09A010	intrinsic neuron	IR	T3	LHS	LegNpT3_L	gaba	4_GABA_sets(30)
12401	11687	10679	IN09A010	intrinsic neuron	IR	T2	RHS	LegNpT2_R	gaba	4_GABA_sets(30)
13090	12118	10679	IN09A010	intrinsic neuron	IR	T3	RHS	LegNpT3_R	gaba	4_GABA_sets(30)
152755	152755	16165	IN12B040	intrinsic neuron	BR	T1	RHS	LegNpT1_L	glutamate	IN12B040(6)
16165	16165	16165	IN12B040	intrinsic neuron	BR	T3	LHS	LegNpT3_R	gaba	IN12B040(6)
23076	16165	16165	IN12B040	intrinsic neuron	BR	T3	RHS	LegNpT3_L	glutamate	IN12B040(6)
29239	32397	16165	IN12B040	intrinsic neuron	BR	T2	LHS	LegNpT2_R	gaba	IN12B040(6)
32397	32397	16165	IN12B040	intrinsic neuron	CR	T2	RHS	LegNpT2_L	gaba	IN12B040(6)
42106483966	152755	16165	IN12B040	intrinsic neuron	BR	T1	LHS	LegNpT1_R	glutamate	IN12B040(6)
10153	10153	10153	IN13A001	intrinsic neuron	IR	T3	RHS	LegNpT3_R	gaba	IN13A001(6)
10186	10186	10153	IN13A001	intrinsic neuron	IR	T2	RHS	LegNpT2_R	gaba	IN13A001(6)
10235	10235	10153	IN13A001	intrinsic neuron	IR	T1	RHS	LegNpT1_R	gaba	IN13A001(6)
10640	10186	10153	IN13A001	intrinsic neuron	IR	T2	LHS	LegNpT2_L	gaba	IN13A001(6)
11323	10153	10153	IN13A001	intrinsic neuron	IR	T3	LHS	LegNpT3_L	gaba	IN13A001(6)
162539	10235	10153	IN13A001	intrinsic neuron	IR	T1	LHS	LegNpT1_L	gaba	IN13A001(6)
10824	10824	10824	IN13A006	intrinsic neuron	IR	T2	RHS	LegNpT2_R	gaba	13A_GABA_sets(32)
10940	10940	10824	IN13A006	intrinsic neuron	IR	T3	RHS	LegNpT3_R	gaba	13A_GABA_sets(32)
11152	11152	10824	IN13A006	intrinsic neuron	IR	T1	RHS	LegNpT1_R	gaba	13A_GABA_sets(32)
11271	10940	10824	IN13A006	intrinsic neuron	IR	T3	LHS	LegNpT3_L	gaba	13A_GABA_sets(32)
11610	10824	10824	IN13A006	intrinsic neuron	IR	T2	LHS	LegNpT2_L	gaba	13A_GABA_sets(32)
11640	11152	10824	IN13A006	intrinsic neuron	IR	T1	LHS	LegNpT1_L	gaba	13A_GABA_sets(32)
10230	10230	10230	IN13A009	intrinsic neuron	IR	T1	RHS	LegNpT1_R	unk	2_unk_sets(12)
10565	10565	10230	IN13A009	intrinsic neuron	IR	T3	RHS	LegNpT3_R	unk	2_unk_sets(12)
11240	11240	10230	IN13A009	intrinsic neuron	IR	T2	RHS	LegNpT2_R	unk	2_unk_sets(12)
11435	10230	10230	IN13A009	intrinsic neuron	IR	T1	LHS	LegNpT1_L	unk	2_unk_sets(12)
13578	11240	10230	IN13A009	intrinsic neuron	IR	T2	LHS	LegNpT2_L	unk	2_unk_sets(12)
170932	10565	10230	IN13A009	intrinsic neuron	IR	T3	LHS	LegNpT3_L	unk	2_unk_sets(12)
10711	10711	10711	IN13A010	intrinsic neuron	IR	T2	RHS	LegNpT2_R	gaba	2_GABA_sets_2(12)
10888	10888	10711	IN13A010	intrinsic neuron	IR	T3	RHS	LegNpT3_R	gaba	2_GABA_sets_2(12)
11575	10711	10711	IN13A010	intrinsic neuron	IR	T2	LHS	LegNpT2_L	gaba	2_GABA_sets_2(12)
12026	12026	10711	IN13A010	intrinsic neuron	IR	T1	LHS	LegNpT1_L	gaba	2_GABA_sets_2(12)
18137	12026	10711	IN13A010	intrinsic neuron	IR	T1	RHS	LegNpT1_R	gaba	2_GABA_sets_2(12)
25210	10888	10711	IN13A010	intrinsic neuron	IR	T3	LHS	LegNpT3_L	gaba	2_GABA_sets_2(12)
11103	11103	11103	IN13A014	intrinsic neuron	IR	T2	LHS	LegNpT2_L	gaba	13A_GABA_sets(32)
11277	11277	11103	IN13A014	intrinsic neuron	IR	T3	RHS	LegNpT3_R	gaba	13A_GABA_sets(32)
11501	11277	11103	IN13A014	intrinsic neuron	IR	T3	LHS	LegNpT3_L	gaba	13A_GABA_sets(32)
11538	11103	11103	IN13A014	intrinsic neuron	IR	T2	RHS	LegNpT2_R	gaba	13A_GABA_sets(32)
11780	11780	11103	IN13A014	intrinsic neuron	IR	T1	LHS	LegNpT1_L	gaba	13A_GABA_sets(32)
12790	11780	11103	IN13A014	intrinsic neuron	IR	T1	RHS	LegNpT1_R	gaba	13A_GABA_sets(32)
11166	11166	11166	IN13A015	intrinsic neuron	IR	T3	LHS	LegNpT3_L	gaba	13A_GABA_sets(32)
12373	11166	11166	IN13A015	intrinsic neuron	IR	T3	RHS	LegNpT3_R	gaba	13A_GABA_sets(32)
12651	12651	11166	IN13A015	intrinsic neuron	IR	T2	LHS	LegNpT2_L	gaba	13A_GABA_sets(32)
12741	12651	11166	IN13A015	intrinsic neuron	IR	T2	RHS	LegNpT2_R	gaba	13A_GABA_sets(32)
13310	13310	11166	IN13A015	intrinsic neuron	IR	T1	LHS	LegNpT1_L	gaba	13A_GABA_sets(32)
15715	13310	11166	IN13A015	intrinsic neuron	IR	T1	RHS	LegNpT1_R	gaba	13A_GABA_sets(32)
100904	13659	13335	IN13A020	intrinsic neuron	IR	T2	RHS	LegNpT2_R	gaba	13A_GABA_sets(32)
13335	13335	13335	IN13A020	intrinsic neuron	IR	T2	LHS	LegNpT2_L	gaba	13A_GABA_sets(32)
13659	13659	13335	IN13A020	intrinsic neuron	IR	T2	LHS	LegNpT2_L	gaba	13A_GABA_sets(32)
13789	13335	13335	IN13A020	intrinsic neuron	IR	T2	RHS	LegNpT2_R	gaba	13A_GABA_sets(32)
13850	13850	13335	IN13A020	intrinsic neuron	IR	T1	LHS	LegNpT1_L	gaba	13A_GABA_sets(32)
14232	14232	13335	IN13A020	intrinsic neuron	IR	T3	RHS	LegNpT3_R	gaba	13A_GABA_sets(32)
14333	14232	13335	IN13A020	intrinsic neuron	IR	T3	LHS	LegNpT3_L	gaba	13A_GABA_sets(32)
16744	13850	13335	IN13A020	intrinsic neuron	IR	T1	RHS	LegNpT1_R	gaba	13A_GABA_sets(32)
14450	14450	14450	IN13A021	intrinsic neuron	IR	T2	LHS	LegNpT2_L	gaba	IN13A021(6)
14838	14838	14450	IN13A021	intrinsic neuron	IR	T1	LHS	LegNpT1_L	gaba	IN13A021(6)
15519	14450	14450	IN13A021	intrinsic neuron	IR	T2	RHS	LegNpT2_R	gaba	IN13A021(6)
15810	14838	14450	IN13A021	intrinsic neuron	IR	T1	RHS	LegNpT1_R	gaba	IN13A021(6)
16108	16108	14450	IN13A021	intrinsic neuron	IR	T3	RHS	LegNpT3_R	gaba	IN13A021(6)
17059	16108	14450	IN13A021	intrinsic neuron	IR	T3	LHS	LegNpT3_L	gaba	IN13A021(6)
15775	15775	15775	IN13A042	intrinsic neuron	IR	T3	RHS	LegNpT3_R	gaba	13A_GABA_sets(32)
17709	17709	15775	IN13A042	intrinsic neuron	IR	T1	LHS	LegNpT1_L	gaba	13A_GABA_sets(32)
19803	15775	15775	IN13A042	intrinsic neuron	IR	T3	LHS	LegNpT3_L	gaba	13A_GABA_sets(32)
19825	17709	15775	IN13A042	intrinsic neuron	IR	T1	RHS	LegNpT1_R	gaba	13A_GABA_sets(32)
20366	20366	15775	IN13A042	intrinsic neuron	IR	T2	LHS	LegNpT2_L	gaba	13A_GABA_sets(32)
21233	20366	15775	IN13A042	intrinsic neuron	IR	T2	RHS	LegNpT2_R	gaba	13A_GABA_sets(32)
10124	10124	10124	IN13B006	intrinsic neuron	CR	T1	RHS	LegNpT1_L	glutamate	IN13B006(6)
10425	10425	10124	IN13B006	intrinsic neuron	CR	T3	LHS	LegNpT3_R	gaba	IN13B006(6)
10486	10425	10124	IN13B006	intrinsic neuron	CR	T3	RHS	LegNpT3_L	gaba	IN13B006(6)
10705	10705	10124	IN13B006	intrinsic neuron	CR	T2	RHS	LegNpT2_L	gaba	IN13B006(6)
10738	10705	10124	IN13B006	intrinsic neuron	CR	T2	LHS	LegNpT2_R	gaba	IN13B006(6)
12044	10124	10124	IN13B006	intrinsic neuron	CR	T1	LHS	LegNpT1_R	gaba	IN13B006(6)
101684	12738	11235	IN13B012	intrinsic neuron	CR	T1	RHS	LegNpT1_L	gaba	2_GABA_sets_3(12)
11235	11235	11235	IN13B012	intrinsic neuron	CR	T3	LHS	LegNpT3_R	gaba	2_GABA_sets_3(12)
11950	11950	11235	IN13B012	intrinsic neuron	CR	T2	RHS	LegNpT2_L	gaba	2_GABA_sets_3(12)
11967	11950	11235	IN13B012	intrinsic neuron	CR	T2	LHS	LegNpT2_R	gaba	2_GABA_sets_3(12)
12738	12738	11235	IN13B012	intrinsic neuron	CR	T1	LHS	LegNpT1_R	gaba	2_GABA_sets_3(12)
13210	11235	11235	IN13B012	intrinsic neuron	CR	T3	RHS	LegNpT3_L	gaba	2_GABA_sets_3(12)
13167	13167	13167	IN13B018	intrinsic neuron	CR	T3	LHS	LegNpT3_R	unk	2_unk_sets(12)
13504	13504	13167	IN13B018	intrinsic neuron	CR	T2	LHS	LegNpT2_R	unk	2_unk_sets(12)
15368	13504	13167	IN13B018	intrinsic neuron	CR	T2	RHS	LegNpT2_L	unk	2_unk_sets(12)
15728	15728	13167	IN13B018	intrinsic neuron	CR	T1	LHS	LegNpT1_R	unk	2_unk_sets(12)
167361	13167	13167	IN13B018	intrinsic neuron	CR	T3	RHS	LegNpT3_L	unk	2_unk_sets(12)
24327	15728	13167	IN13B018	intrinsic neuron	CR	T1	RHS	LegNpT1_L	unk	2_unk_sets(12)
10852	10852	10852	IN14A004	intrinsic neuron	CR	T3	LHS	LegNpT3_R	glutamate	IN14A004(6)
11309	11309	10852	IN14A004	intrinsic neuron	CR	T2	LHS	LegNpT2_R	glutamate	IN14A004(6)
12176	11309	10852	IN14A004	intrinsic neuron	CR	T2	RHS	LegNpT2_L	glutamate	IN14A004(6)
12285	12285	10852	IN14A004	intrinsic neuron	CR	T1	RHS	LegNpT1_L	glutamate	IN14A004(6)
12812	10852	10852	IN14A004	intrinsic neuron	CR	T3	RHS	LegNpT3_L	glutamate	IN14A004(6)
13068	12285	10852	IN14A004	intrinsic neuron	CR	T1	LHS	LegNpT1_R	glutamate	IN14A004(6)
10739	10739	10739	IN14A008	intrinsic neuron	CR	T1	LHS	LegNpT1_R	glutamate	3_GLU_sets(18)
12265	12265	10739	IN14A008	intrinsic neuron	CR	T2	LHS	LegNpT2_R	glutamate	3_GLU_sets(18)
12430	12430	10739	IN14A008	intrinsic neuron	CR	T3	LHS	LegNpT3_R	glutamate	3_GLU_sets(18)
12550	12430	10739	IN14A008	intrinsic neuron	CR	T3	RHS	LegNpT3_L	glutamate	3_GLU_sets(18)
13286	12265	10739	IN14A008	intrinsic neuron	CR	T2	RHS	LegNpT2_L	glutamate	3_GLU_sets(18)
13364	10739	10739	IN14A008	intrinsic neuron	CR	T1	RHS	LegNpT1_L	glutamate	3_GLU_sets(18)
10497	10497	10497	IN16B018	intrinsic neuron	IR	T3	RHS	LegNpT3_R	gaba	IN16B003(6)
10580	10580	10497	IN16B018	intrinsic neuron	IR	T2	RHS	LegNpT2_R	gaba	IN16B003(6)
10756	10580	10497	IN16B018	intrinsic neuron	IR	T2	LHS	LegNpT2_L	gaba	IN16B003(6)
11472	11472	10497	IN16B018	intrinsic neuron	IR	T1	RHS	LegNpT1_R	gaba	IN16B003(6)
20033	10497	10497	IN16B018	intrinsic neuron	IR	T3	LHS	LegNpT3_L	glutamate	IN16B003(6)
22970	11472	10497	IN16B018	intrinsic neuron	IR	T1	LHS	LegNpT1_L	glutamate	IN16B003(6)
10060	10060	10060	IN16B020	intrinsic neuron	BR	T1	LHS	LegNpT1_L	glutamate	IN16B004(6)
11158	10060	10060	IN16B020	intrinsic neuron	BR	T1	RHS	LegNpT1_R	glutamate	IN16B004(6)
11444	11444	10060	IN16B020	intrinsic neuron	BR	T3	LHS	LegNpT3_L	glutamate	IN16B004(6)
11536	11444	10060	IN16B020	intrinsic neuron	BR	T3	RHS	LegNpT3_R	glutamate	IN16B004(6)
11846	11846	10060	IN16B020	intrinsic neuron	IR	T2	LHS	LegNpT2_L	glutamate	IN16B004(6)
14424	11846	10060	IN16B020	intrinsic neuron	IR	T2	RHS	LegNpT2_R	glutamate	IN16B004(6)
100994	14310	14245	IN16B041	intrinsic neuron	IR	T3	LHS	LegNpT3_L	glutamate	2_GLU_sets(12)
14245	14245	14245	IN16B041	intrinsic neuron	IR	T1	RHS	LegNpT1_R	glutamate	2_GLU_sets(12)
14310	14310	14245	IN16B041	intrinsic neuron	IR	T3	RHS	LegNpT3_R	glutamate	2_GLU_sets(12)
14825	14825	14245	IN16B041	intrinsic neuron	IR	T2	RHS	LegNpT2_R	glutamate	2_GLU_sets(12)
16894	14245	14245	IN16B041	intrinsic neuron	IR	T1	LHS	LegNpT1_L	glutamate	2_GLU_sets(12)
17397	14825	14245	IN16B041	intrinsic neuron	IR	T2	LHS	LegNpT2_L	glutamate	2_GLU_sets(12)
11381	11381	11381	IN17A017	intrinsic neuron	IR	T2	LHS	LegNpT2_L	acetylcholine	2_ACH_sets(18)
11404	11381	11381	IN17A017	intrinsic neuron	IR	T2	RHS	LegNpT2_R	acetylcholine	2_ACH_sets(18)
11602	11602	11381	IN17A017	intrinsic neuron	IR	T3	RHS	LegNpT3_R	acetylcholine	2_ACH_sets(18)
11724	11602	11381	IN17A017	intrinsic neuron	IR	T3	LHS	LegNpT3_L	acetylcholine	2_ACH_sets(18)
11812	11812	11381	IN17A017	intrinsic neuron	IR	T1	LHS	LegNpT1_L	acetylcholine	2_ACH_sets(18)
11850	11812	11381	IN17A017	intrinsic neuron	IR	T1	RHS	LegNpT1_R	acetylcholine	2_ACH_sets(18)
11666	11666	11666	IN17A041	intrinsic neuron	IR	T1	LHS	LegNpT1_L	glutamate	3_GLU_sets(18)
12633	12633	11666	IN17A041	intrinsic neuron	IR	T2	LHS	LegNpT2_L	glutamate	3_GLU_sets(18)
13430	12633	11666	IN17A041	intrinsic neuron	IR	T2	RHS	LegNpT2_R	glutamate	3_GLU_sets(18)
14555	14555	11666	IN17A041	intrinsic neuron	IR	T3	RHS	LegNpT3_R	glutamate	3_GLU_sets(18)
16045	11666	11666	IN17A041	intrinsic neuron	IR	T1	RHS	LegNpT1_R	glutamate	3_GLU_sets(18)
17132	14555	11666	IN17A041	intrinsic neuron	IR	T3	LHS	LegNpT3_L	glutamate	3_GLU_sets(18)
13462	13462	15251	IN17A044	intrinsic neuron	IR	T3	RHS	LegNpT3_R	acetylcholine	IN17A044(6)
14686	13462	15251	IN17A044	intrinsic neuron	IR	T3	LHS	LegNpT3_L	acetylcholine	IN17A044(6)
15251	15251	15251	IN17A044	intrinsic neuron	IR	T1	LHS	LegNpT1_L	acetylcholine	IN17A044(6)
15395	15395	15251	IN17A044	intrinsic neuron	IR	T2	RHS	LegNpT2_R	acetylcholine	IN17A044(6)
16371	15395	15251	IN17A044	intrinsic neuron	IR	T2	LHS	LegNpT2_L	acetylcholine	IN17A044(6)
17079	15251	15251	IN17A044	intrinsic neuron	IR	T1	RHS	LegNpT1_R	acetylcholine	IN17A044(6)
14073	14073	15150	IN17A052	intrinsic neuron	IR	T1	LHS	LegNpT1_L	acetylcholine	IN17A052(12)
14645	14073	15150	IN17A052	intrinsic neuron	IR	T1	RHS	LegNpT1_R	acetylcholine	IN17A052(12)
14797	14797	15150	IN17A052	intrinsic neuron	IR	T1	RHS	LegNpT1_R	acetylcholine	IN17A052(12)
14803	14797	15150	IN17A052	intrinsic neuron	IR	T1	LHS	LegNpT1_L	acetylcholine	IN17A052(12)
15150	15150	15150	IN17A052	intrinsic neuron	IR	T3	RHS	LegNpT3_R	acetylcholine	IN17A052(12)
15230	15230	15150	IN17A052	intrinsic neuron	IR	T2	RHS	LegNpT2_R	acetylcholine	IN17A052(12)
15357	15357	15150	IN17A052	intrinsic neuron	IR	T3	LHS	LegNpT3_L	acetylcholine	IN17A052(12)
15808	15357	15150	IN17A052	intrinsic neuron	IR	T3	RHS	LegNpT3_R	acetylcholine	IN17A052(12)
16344	16344	15150	IN17A052	intrinsic neuron	IR	T2	RHS	LegNpT2_R	acetylcholine	IN17A052(12)
16660	15230	15150	IN17A052	intrinsic neuron	IR	T2	LHS	LegNpT2_L	acetylcholine	IN17A052(12)
16930	16344	15150	IN17A052	intrinsic neuron	IR	T2	LHS	LegNpT2_L	acetylcholine	IN17A052(12)
16987	15150	15150	IN17A052	intrinsic neuron	IR	T3	LHS	LegNpT3_L	acetylcholine	IN17A052(12)
13944	13944	13944	IN17A061	intrinsic neuron	IR	T1	LHS	LegNpT1_L	acetylcholine	4_ACH_sets_2(24)
14795	14795	13944	IN17A061	intrinsic neuron	IR	T2	RHS	LegNpT2_R	acetylcholine	4_ACH_sets_2(24)
15372	13944	13944	IN17A061	intrinsic neuron	IR	T1	RHS	LegNpT1_R	acetylcholine	4_ACH_sets_2(24)
17251	14795	13944	IN17A061	intrinsic neuron	IR	T2	LHS	LegNpT2_L	acetylcholine	4_ACH_sets_2(24)
19236	19236	13944	IN17A061	intrinsic neuron	IR	T3	RHS	LegNpT3_R	acetylcholine	4_ACH_sets_2(24)
19842	19236	13944	IN17A061	intrinsic neuron	IR	T3	LHS	LegNpT3_L	acetylcholine	4_ACH_sets_2(24)
15497	13944	15497	IN17A061	intrinsic neuron	IR	T1	RHS	LegNpT1_R	acetylcholine	IN17A046(6)
15530	13944	15497	IN17A061	intrinsic neuron	IR	T1	LHS	LegNpT1_L	acetylcholine	IN17A046(6)
16515	16515	15497	IN17A061	intrinsic neuron	IR	T2	LHS	LegNpT2_L	acetylcholine	IN17A046(6)
16526	16515	15497	IN17A061	intrinsic neuron	IR	T2	RHS	LegNpT2_R	acetylcholine	IN17A046(6)
20421	20421	15497	IN17A061	intrinsic neuron	IR	T3	RHS	LegNpT3_R	acetylcholine	IN17A046(6)
24950	20421	15497	IN17A061	intrinsic neuron	IR	T3	LHS	LegNpT3_L	acetylcholine	IN17A046(6)
10144	10144	10144	IN19A003	intrinsic neuron	IR	T2	RHS	LegNpT2_R	gaba	4_GABA_sets(30)
10154	10154	10144	IN19A003	intrinsic neuron	IR	T1	RHS	LegNpT1_R	gaba	4_GABA_sets(30)
10156	10144	10144	IN19A003	intrinsic neuron	IR	T2	LHS	LegNpT2_L	gaba	4_GABA_sets(30)
10192	10154	10144	IN19A003	intrinsic neuron	IR	T1	LHS	LegNpT1_L	gaba	4_GABA_sets(30)
10372	10372	10144	IN19A003	intrinsic neuron	IR	T3	RHS	LegNpT3_R	gaba	4_GABA_sets(30)
11303	10372	10144	IN19A003	intrinsic neuron	IR	T3	LHS	LegNpT3_L	gaba	4_GABA_sets(30)
10108	10108	10108	IN19A004	intrinsic neuron	IR	T3	LHS	LegNpT3_L	gaba	IN19A004(6)
10188	10188	10108	IN19A004	intrinsic neuron	IR	T2	LHS	LegNpT2_L	gaba	IN19A004(6)
10191	10188	10108	IN19A004	intrinsic neuron	IR	T2	RHS	LegNpT2_R	gaba	IN19A004(6)
10207	10108	10108	IN19A004	intrinsic neuron	IR	T3	RHS	LegNpT3_R	gaba	IN19A004(6)
10363	10363	10108	IN19A004	intrinsic neuron	IR	T1	RHS	LegNpT1_R	gaba	IN19A004(6)
10618	10363	10108	IN19A004	intrinsic neuron	IR	T1	LHS	LegNpT1_L	gaba	IN19A004(6)
10233	10233	10233	IN19A005	intrinsic neuron	IR	T2	RHS	LegNpT2_R	gaba	IN19A005(6)
10259	10259	10233	IN19A005	intrinsic neuron	IR	T1	RHS	LegNpT1_R	gaba	IN19A005(6)
10317	10259	10233	IN19A005	intrinsic neuron	IR	T1	LHS	LegNpT1_L	gaba	IN19A005(6)
10352	10352	10233	IN19A005	intrinsic neuron	IR	T3	RHS	LegNpT3_R	gaba	IN19A005(6)
10358	10352	10233	IN19A005	intrinsic neuron	IR	T3	LHS	LegNpT3_L	gaba	IN19A005(6)
10489	10233	10233	IN19A005	intrinsic neuron	IR	T2	LHS	LegNpT2_L	gaba	IN19A005(6)
10215	10215	10215	IN19A007	intrinsic neuron	IR	T3	LHS	LegNpT3_L	gaba	19A_GABA_sets(12)
10242	10242	10215	IN19A007	intrinsic neuron	IR	T1	LHS	LegNpT1_L	gaba	19A_GABA_sets(12)
10252	10252	10215	IN19A007	intrinsic neuron	IR	T2	RHS	LegNpT2_R	gaba	19A_GABA_sets(12)
10346	10215	10215	IN19A007	intrinsic neuron	IR	T3	RHS	LegNpT3_R	gaba	19A_GABA_sets(12)
10427	10242	10215	IN19A007	intrinsic neuron	IR	T1	RHS	LegNpT1_R	gaba	19A_GABA_sets(12)
11680	10252	10215	IN19A007	intrinsic neuron	IR	T2	LHS	LegNpT2_L	gaba	19A_GABA_sets(12)
10125	10125	10125	IN19A008	intrinsic neuron	IR	T2	RHS	LegNpT2_R	gaba	2_GABA_sets_2(12)
10134	10134	10125	IN19A008	intrinsic neuron	IR	T3	RHS	LegNpT3_R	gaba	2_GABA_sets_2(12)
10199	10199	10125	IN19A008	intrinsic neuron	IR	T1	LHS	LegNpT1_L	gaba	2_GABA_sets_2(12)
11316	10199	10125	IN19A008	intrinsic neuron	IR	T1	RHS	LegNpT1_R	gaba	2_GABA_sets_2(12)
11891	10125	10125	IN19A008	intrinsic neuron	IR	T2	LHS	LegNpT2_L	gaba	2_GABA_sets_2(12)
174828	10134	10125	IN19A008	intrinsic neuron	IR	T3	LHS	LegNpT3_L	gaba	2_GABA_sets_2(12)
101794	101794	10184	IN19A011	intrinsic neuron	IR	T1	LHS	LegNpT1_L	gaba	19A_GABA_sets(12)
10184	10184	10184	IN19A011	intrinsic neuron	IR	T3	RHS	LegNpT3_R	gaba	19A_GABA_sets(12)
10254	10254	10184	IN19A011	intrinsic neuron	IR	T2	RHS	LegNpT2_R	gaba	19A_GABA_sets(12)
10308	10254	10184	IN19A011	intrinsic neuron	IR	T2	LHS	LegNpT2_L	gaba	19A_GABA_sets(12)
172107	101794	10184	IN19A011	intrinsic neuron	IR	T1	RHS	LegNpT1_R	glutamate	19A_GABA_sets(12)
19111	10184	10184	IN19A011	intrinsic neuron	IR	T3	LHS	LegNpT3_L	glutamate	19A_GABA_sets(12)
100509	12219	10343	IN19A015	intrinsic neuron	IR	T2	RHS	LegNpT2_R	gaba	IN19A015(6)
10343	10343	10343	IN19A015	intrinsic neuron	IR	T3	RHS	LegNpT3_R	gaba	IN19A015(6)
10551	10551	10343	IN19A015	intrinsic neuron	IR	T1	LHS	LegNpT1_L	gaba	IN19A015(6)
11148	10551	10343	IN19A015	intrinsic neuron	IR	T1	RHS	LegNpT1_R	gaba	IN19A015(6)
12219	12219	10343	IN19A015	intrinsic neuron	IR	T2	LHS	LegNpT2_L	gaba	IN19A015(6)
14393	10343	10343	IN19A015	intrinsic neuron	IR	T3	LHS	LegNpT3_L	gaba	IN19A015(6)
10236	10236	10236	IN19A016	intrinsic neuron	IR	T2	L	LegNpT2_L	gaba	4_GABA_sets(30)
10685	10236	10236	IN19A016	intrinsic neuron	IR	T2	R	LegNpT2_R	gaba	4_GABA_sets(30)
10793	10793	10236	IN19A016	intrinsic neuron	IR	T2	R	LegNpT2_R	gaba	4_GABA_sets(30)
12049	10793	10236	IN19A016	intrinsic neuron	IR	T2	L	LegNpT2_L	gaba	4_GABA_sets(30)
11511	11511	10236	IN19A016	intrinsic neuron	IR	T1	L	LegNpT1_L	gaba	4_GABA_sets(30)
11747	11747	10236	IN19A016	intrinsic neuron	IR	T1	L	LegNpT1_L	gaba	4_GABA_sets(30)
11936	11747	10236	IN19A016	intrinsic neuron	IR	T1	R	LegNpT1_R	gaba	4_GABA_sets(30)
12567	11511	10236	IN19A016	intrinsic neuron	IR	T1	R	LegNpT1_R	gaba	4_GABA_sets(30)
11411	11411	10236	IN19A016	intrinsic neuron	IR	T3	R	LegNpT3_R	gaba	4_GABA_sets(30)
11793	11793	10236	IN19A016	intrinsic neuron	IR	T3	R	LegNpT3_R	gaba	4_GABA_sets(30)
11935	11411	10236	IN19A016	intrinsic neuron	IR	T3	L	LegNpT3_L	gaba	4_GABA_sets(30)
26823	11793	10236	IN19A016	intrinsic neuron	IR	T3	L	LegNpT3_L	gaba	4_GABA_sets(30)
102694	102694	11029	IN19A022	intrinsic neuron	IR	T1	RHS	LegNpT1_R	gaba	4_GABA_sets(30)
11029	11029	11029	IN19A022	intrinsic neuron	IR	T2	RHS	LegNpT2_R	gaba	4_GABA_sets(30)
12121	12121	11029	IN19A022	intrinsic neuron	IR	T3	RHS	LegNpT3_R	gaba	4_GABA_sets(30)
12860	12121	11029	IN19A022	intrinsic neuron	IR	T3	LHS	LegNpT3_L	gaba	4_GABA_sets(30)
154800	102694	11029	IN19A022	intrinsic neuron	IR	T1	LHS	LegNpT1_L	gaba	4_GABA_sets(30)
171403	11029	11029	IN19A022	intrinsic neuron	IR	T2	LHS	LegNpT2_L	gaba	4_GABA_sets(30)
101589	12367	12247	IN19A029	intrinsic neuron	IR	T3	LHS	LegNpT3_L	gaba	IN19A029(6)
12247	12247	12247	IN19A029	intrinsic neuron	IR	T2	RHS	LegNpT2_R	gaba	IN19A029(6)
12351	12247	12247	IN19A029	intrinsic neuron	IR	T2	LHS	LegNpT2_L	gaba	IN19A029(6)
12367	12367	12247	IN19A029	intrinsic neuron	IR	T3	RHS	LegNpT3_R	gaba	IN19A029(6)
12475	12475	12247	IN19A029	intrinsic neuron	IR	T1	LHS	LegNpT1_L	gaba	IN19A029(6)
12679	12475	12247	IN19A029	intrinsic neuron	IR	T1	RHS	LegNpT1_R	gaba	IN19A029(6)
12595	12595	12595	IN19A030	intrinsic neuron	IR	T1	RHS	LegNpT1_R	gaba	2_GABA_sets_3(12)
12849	12849	12595	IN19A030	intrinsic neuron	IR	T3	RHS	LegNpT3_R	gaba	2_GABA_sets_3(12)
13125	13125	12595	IN19A030	intrinsic neuron	IR	T2	RHS	LegNpT2_R	gaba	2_GABA_sets_3(12)
14175	12595	12595	IN19A030	intrinsic neuron	IR	T1	LHS	LegNpT1_L	gaba	2_GABA_sets_3(12)
15339	13125	12595	IN19A030	intrinsic neuron	IR	T2	LHS	LegNpT2_L	gaba	2_GABA_sets_3(12)
17726	12849	12595	IN19A030	intrinsic neuron	IR	T3	LHS	LegNpT3_L	gaba	2_GABA_sets_3(12)
10220	10220	10220	IN19B003	intrinsic neuron	BR	T1	RHS	LegNpT1_L	acetylcholine	4_ACH_sets_2(24)
10231	10231	10220	IN19B003	intrinsic neuron	BR	T3	LHS	LegNpT3_R	acetylcholine	4_ACH_sets_2(24)
10302	10302	10220	IN19B003	intrinsic neuron	BR	T2	LHS	LegNpT2_R	acetylcholine	4_ACH_sets_2(24)
10478	10302	10220	IN19B003	intrinsic neuron	BR	T2	RHS	LegNpT2_L	acetylcholine	4_ACH_sets_2(24)
11057	10220	10220	IN19B003	intrinsic neuron	BR	T1	LHS	LegNpT1_R	acetylcholine	4_ACH_sets_2(24)
12246	10231	10220	IN19B003	intrinsic neuron	BR	T3	RHS	LegNpT3_L	acetylcholine	4_ACH_sets_2(24)
10715	10715	10715	IN19B012	intrinsic neuron	BR	T1	RHS	LegNpT1_L	acetylcholine	IN19B012(6)
10790	10790	10715	IN19B012	intrinsic neuron	BR	T3	RHS	LegNpT3_L	acetylcholine	IN19B012(6)
11093	11093	10715	IN19B012	intrinsic neuron	BR	T2	RHS	LegNpT2_L	acetylcholine	IN19B012(6)
11109	11093	10715	IN19B012	intrinsic neuron	BR	T2	LHS	LegNpT2_R	acetylcholine	IN19B012(6)
11984	10790	10715	IN19B012	intrinsic neuron	BR	T3	LHS	LegNpT3_R	acetylcholine	IN19B012(6)
154691	10715	10715	IN19B012	intrinsic neuron	BR	T1	LHS	LegNpT1_R	acetylcholine	IN19B012(6)
11043	11043	11043	IN20A.22A001	intrinsic neuron	IR	T3	RHS	LegNpT3_R	acetylcholine	2_ACH_sets(18)
11516	11043	11043	IN20A.22A001	intrinsic neuron	IR	T3	RHS	LegNpT3_R	acetylcholine	2_ACH_sets(18)
11530	11530	11043	IN20A.22A001	intrinsic neuron	IR	T2	RHS	LegNpT2_R	acetylcholine	2_ACH_sets(18)
11636	11636	11043	IN20A.22A001	intrinsic neuron	BR	T1	LHS	LegNpT1_L	acetylcholine	2_ACH_sets(18)
11877	11877	11043	IN20A.22A001	intrinsic neuron	IR	T2	RHS	LegNpT2_R	acetylcholine	2_ACH_sets(18)
11973	11636	11043	IN20A.22A001	intrinsic neuron	BR	T1	LHS	LegNpT1_L	acetylcholine	2_ACH_sets(18)
12005	11043	11043	IN20A.22A001	intrinsic neuron	IR	T3	LHS	LegNpT3_L	acetylcholine	2_ACH_sets(18)
12808	11043	11043	IN20A.22A001	intrinsic neuron	IR	T3	LHS	LegNpT3_L	acetylcholine	2_ACH_sets(18)
154383	11530	11043	IN20A.22A001	intrinsic neuron	IR	T2	LHS	LegNpT2_L	acetylcholine	2_ACH_sets(18)
159502	11636	11043	IN20A.22A001	intrinsic neuron	BR	T1	RHS	LegNpT1_R	acetylcholine	2_ACH_sets(18)
165009	11636	11043	IN20A.22A001	intrinsic neuron	BR	T1	RHS	LegNpT1_R	acetylcholine	2_ACH_sets(18)
18501	11877	11043	IN20A.22A001	intrinsic neuron	IR	T2	LHS	LegNpT2_L	glutamate	2_ACH_sets(18)
12670	12670	12670	IN20A.22A005	intrinsic neuron	IR	T3	RHS	LegNpT3_R	acetylcholine	IN20A.22A005(6)
13245	13245	12670	IN20A.22A005	intrinsic neuron	IR	T2	RHS	LegNpT2_R	acetylcholine	IN20A.22A005(6)
13385	13245	12670	IN20A.22A005	intrinsic neuron	IR	T2	LHS	LegNpT2_L	acetylcholine	IN20A.22A005(6)
14582	14582	12670	IN20A.22A005	intrinsic neuron	IR	T1	LHS	LegNpT1_L	acetylcholine	IN20A.22A005(6)
16137	14582	12670	IN20A.22A005	intrinsic neuron	IR	T1	RHS	LegNpT1_R	acetylcholine	IN20A.22A005(6)
30020	12670	12670	IN20A.22A005	intrinsic neuron	IR	T3	LHS	LegNpT3_L	glutamate	IN20A.22A005(6)
10894	15835	10894	IN20A.22A007	intrinsic neuron	IR	T3	RHS	LegNpT3_R	acetylcholine	IN20A.22A007(12)
14764	14764	10894	IN20A.22A007	intrinsic neuron	IR	T2	RHS	LegNpT2_R	acetylcholine	IN20A.22A007(12)
154829	15835	10894	IN20A.22A007	intrinsic neuron	IR	T3	RHS	LegNpT3_R	acetylcholine	IN20A.22A007(12)
15731	15731	10894	IN20A.22A007	intrinsic neuron	IR	T1	LHS	LegNpT1_L	glutamate	IN20A.22A007(12)
15835	15835	10894	IN20A.22A007	intrinsic neuron	IR	T3	LHS	LegNpT3_L	acetylcholine	IN20A.22A007(12)
15966	14764	10894	IN20A.22A007	intrinsic neuron	IR	T2	LHS	LegNpT2_L	acetylcholine	IN20A.22A007(12)
16156	14764	10894	IN20A.22A007	intrinsic neuron	IR	T2	RHS	LegNpT2_R	acetylcholine	IN20A.22A007(12)
171636	15731	10894	IN20A.22A007	intrinsic neuron	IR	T1	RHS	LegNpT1_R	glutamate	IN20A.22A007(12)
19201	15835	10894	IN20A.22A007	intrinsic neuron	IR	T3	LHS	LegNpT3_L	glutamate	IN20A.22A007(12)
218896	34221	10894	IN20A.22A007	intrinsic neuron	IR	T1	LHS	LegNpT1_L	glutamate	IN20A.22A007(12)
30650	14764	10894	IN20A.22A007	intrinsic neuron	IR	T2	LHS	LegNpT2_L	glutamate	IN20A.22A007(12)
34221	34221	10894	IN20A.22A007	intrinsic neuron	IR	T1	RHS	LegNpT1_R	glutamate	IN20A.22A007(12)
11090	11090	11090	IN20A.22A023	intrinsic neuron	IR	T3	RHS	LegNpT3_R	acetylcholine	3_ACH_sets(18)
18204	11090	11090	IN20A.22A023	intrinsic neuron	IR	T3	LHS	LegNpT3_L	acetylcholine	3_ACH_sets(18)
18853	18853	11090	IN20A.22A023	intrinsic neuron	IR	T2	LHS	LegNpT2_L	acetylcholine	3_ACH_sets(18)
20044	20044	11090	IN20A.22A023	intrinsic neuron	IR	T1	RHS	LegNpT1_R	acetylcholine	3_ACH_sets(18)
21921	18853	11090	IN20A.22A023	intrinsic neuron	IR	T2	RHS	LegNpT2_R	acetylcholine	3_ACH_sets(18)
23631	20044	11090	IN20A.22A023	intrinsic neuron	IR	T1	LHS	LegNpT1_L	acetylcholine	3_ACH_sets(18)
10305	10305	10305	IN21A001	intrinsic neuron	IR	T2	RHS	LegNpT2_R	glutamate	IN21A001(6)
10312	10305	10305	IN21A001	intrinsic neuron	IR	T2	LHS	LegNpT2_L	glutamate	IN21A001(6)
10662	10662	10305	IN21A001	intrinsic neuron	IR	T3	LHS	LegNpT3_L	glutamate	IN21A001(6)
10692	10692	10305	IN21A001	intrinsic neuron	IR	T1	LHS	LegNpT1_L	glutamate	IN21A001(6)
10728	10692	10305	IN21A001	intrinsic neuron	IR	T1	RHS	LegNpT1_R	glutamate	IN21A001(6)
10780	10662	10305	IN21A001	intrinsic neuron	IR	T3	RHS	LegNpT3_R	glutamate	IN21A001(6)
10062	10062	10062	IN21A002	intrinsic neuron	IR	T2	RHS	LegNpT2_R	glutamate	IN21A002(6)
10377	10377	10062	IN21A002	intrinsic neuron	IR	T3	RHS	LegNpT3_R	glutamate	IN21A002(6)
10845	10062	10062	IN21A002	intrinsic neuron	IR	T2	LHS	LegNpT2_L	glutamate	IN21A002(6)
10918	10918	10062	IN21A002	intrinsic neuron	IR	T1	RHS	LegNpT1_R	glutamate	IN21A002(6)
12533	10377	10062	IN21A002	intrinsic neuron	IR	T3	LHS	LegNpT3_L	glutamate	IN21A002(6)
15527	10918	10062	IN21A002	intrinsic neuron	IR	T1	LHS	LegNpT1_L	glutamate	IN21A002(6)
10187	10187	10187	IN21A004	intrinsic neuron	IR	T2	RHS	LegNpT2_R	acetylcholine	3_ACH_sets(18)
10978	10978	10187	IN21A004	intrinsic neuron	IR	T3	LHS	LegNpT3_L	acetylcholine	3_ACH_sets(18)
11122	10978	10187	IN21A004	intrinsic neuron	IR	T3	RHS	LegNpT3_R	acetylcholine	3_ACH_sets(18)
11171	10187	10187	IN21A004	intrinsic neuron	IR	T2	LHS	LegNpT2_L	acetylcholine	3_ACH_sets(18)
11239	11239	10187	IN21A004	intrinsic neuron	IR	T1	RHS	LegNpT1_R	acetylcholine	3_ACH_sets(18)
12650	11239	10187	IN21A004	intrinsic neuron	IR	T1	LHS	LegNpT1_L	acetylcholine	3_ACH_sets(18)
11060	11060	11438	IN21A008	intrinsic neuron	IR	T3	RHS	LegNpT3_R	glutamate	2_GLU_sets(12)
11206	11060	11438	IN21A008	intrinsic neuron	IR	T3	LHS	LegNpT3_L	glutamate	2_GLU_sets(12)
11438	11438	11438	IN21A008	intrinsic neuron	IR	T2	LHS	LegNpT2_L	glutamate	2_GLU_sets(12)
11709	11709	11438	IN21A008	intrinsic neuron	IR	T1	RHS	LegNpT1_R	glutamate	2_GLU_sets(12)
12067	11438	11438	IN21A008	intrinsic neuron	IR	T2	RHS	LegNpT2_R	glutamate	2_GLU_sets(12)
171761	11709	11438	IN21A008	intrinsic neuron	IR	T1	LHS	LegNpT1_L	glutamate	2_GLU_sets(12)
11348	11348	11348	IN21A009	intrinsic neuron	IR	T3	RHS	LegNpT3_R	glutamate	3_GLU_sets(18)
11484	11484	11348	IN21A009	intrinsic neuron	BR	T1	LHS	LegNpT1_L	glutamate	3_GLU_sets(18)
11606	11606	11348	IN21A009	intrinsic neuron	IR	T2	RHS	LegNpT2_R	glutamate	3_GLU_sets(18)
11982	11484	11348	IN21A009	intrinsic neuron	BR	T1	RHS	LegNpT1_R	glutamate	3_GLU_sets(18)
14874	11606	11348	IN21A009	intrinsic neuron	IR	T2	LHS	LegNpT2_L	glutamate	3_GLU_sets(18)
22538	11348	11348	IN21A009	intrinsic neuron	IR	T3	LHS	LegNpT3_L	glutamate	3_GLU_sets(18)
100820	11325	10875	IN21A010	intrinsic neuron	IR	T3	LHS	LegNpT3_L	acetylcholine	IN21A010(6)
10875	10875	10875	IN21A010	intrinsic neuron	IR	T2	RHS	LegNpT2_R	acetylcholine	IN21A010(6)
11038	10875	10875	IN21A010	intrinsic neuron	IR	T2	LHS	LegNpT2_L	acetylcholine	IN21A010(6)
11325	11325	10875	IN21A010	intrinsic neuron	IR	T3	RHS	LegNpT3_R	acetylcholine	IN21A010(6)
11589	11589	10875	IN21A010	intrinsic neuron	IR	T1	LHS	LegNpT1_L	acetylcholine	IN21A010(6)
11854	11589	10875	IN21A010	intrinsic neuron	IR	T1	RHS	LegNpT1_R	acetylcholine	IN21A010(6)
11289	11289	11289	IN21A012	intrinsic neuron	IR	T1	RHS	LegNpT1_R	acetylcholine	4_ACH_sets(24)
11550	11550	11289	IN21A012	intrinsic neuron	IR	T3	RHS	LegNpT3_R	acetylcholine	4_ACH_sets(24)
11749	11749	11289	IN21A012	intrinsic neuron	IR	T2	RHS	LegNpT2_R	acetylcholine	4_ACH_sets(24)
11927	11550	11289	IN21A012	intrinsic neuron	IR	T3	LHS	LegNpT3_L	acetylcholine	4_ACH_sets(24)
11965	11749	11289	IN21A012	intrinsic neuron	IR	T2	LHS	LegNpT2_L	acetylcholine	4_ACH_sets(24)
12202	11289	11289	IN21A012	intrinsic neuron	IR	T1	LHS	LegNpT1_L	acetylcholine	4_ACH_sets(24)
11297	11297	11297	IN21A015	intrinsic neuron	IR	T2	RHS	LegNpT2_R	glutamate	IN21A015(6)
11941	11941	11297	IN21A015	intrinsic neuron	IR	T1	LHS	LegNpT1_L	glutamate	IN21A015(6)
12105	12105	11297	IN21A015	intrinsic neuron	IR	T3	RHS	LegNpT3_R	glutamate	IN21A015(6)
12299	11297	11297	IN21A015	intrinsic neuron	IR	T2	LHS	LegNpT2_L	glutamate	IN21A015(6)
13141	11941	11297	IN21A015	intrinsic neuron	IR	T1	RHS	LegNpT1_R	glutamate	IN21A015(6)
22039	12105	11297	IN21A015	intrinsic neuron	IR	T3	LHS	LegNpT3_L	glutamate	IN21A015(6)
11631	11631	12073	IN21A017	intrinsic neuron	IR	T3	LHS	LegNpT3_L	acetylcholine	4_ACH_sets(24)
12073	12073	12073	IN21A017	intrinsic neuron	IR	T2	RHS	LegNpT2_R	acetylcholine	4_ACH_sets(24)
12233	12233	12073	IN21A017	intrinsic neuron	IR	T1	RHS	LegNpT1_R	acetylcholine	4_ACH_sets(24)
12240	12073	12073	IN21A017	intrinsic neuron	IR	T2	LHS	LegNpT2_L	acetylcholine	4_ACH_sets(24)
12283	12233	12073	IN21A017	intrinsic neuron	IR	T1	LHS	LegNpT1_L	acetylcholine	4_ACH_sets(24)
12344	11631	12073	IN21A017	intrinsic neuron	IR	T3	RHS	LegNpT3_R	acetylcholine	4_ACH_sets(24)
100544	11450	10274	INXXX464	intrinsic neuron	IR	T2	RHS	LegNpT2_R	acetylcholine	4_ACH_sets_2(24)
10274	10274	10274	INXXX464	intrinsic neuron	IR	T1	RHS	LegNpT1_R	acetylcholine	4_ACH_sets_2(24)
10677	10677	10274	INXXX464	intrinsic neuron	IR	T3	RHS	LegNpT3_R	acetylcholine	4_ACH_sets_2(24)
10927	10677	10274	INXXX464	intrinsic neuron	IR	T3	LHS	LegNpT3_L	acetylcholine	4_ACH_sets_2(24)
11450	11450	10274	INXXX464	intrinsic neuron	IR	T2	LHS	LegNpT2_L	acetylcholine	4_ACH_sets_2(24)
162543	10274	10274	INXXX464	intrinsic neuron	IR	T1	LHS	LegNpT1_L	acetylcholine	4_ACH_sets_2(24)
11751	11751	11751	INXXX466	intrinsic neuron	IR	T1	LHS	LegNpT1_L	acetylcholine	4_ACH_sets_2(24)
11767	11767	11751	INXXX466	intrinsic neuron	IR	T2	LHS	LegNpT2_L	acetylcholine	4_ACH_sets_2(24)
12107	11767	11751	INXXX466	intrinsic neuron	IR	T2	RHS	LegNpT2_R	acetylcholine	4_ACH_sets_2(24)
12315	12315	11751	INXXX466	intrinsic neuron	IR	T3	LHS	LegNpT3_L	acetylcholine	4_ACH_sets_2(24)
13698	11751	11751	INXXX466	intrinsic neuron	IR	T1	RHS	LegNpT1_R	acetylcholine	4_ACH_sets_2(24)
152696	12315	11751	INXXX466	intrinsic neuron	IR	T3	RHS	LegNpT3_R	acetylcholine	4_ACH_sets_2(24)
